# Gibbs Process Determines Survival and Reveals Contact-Inhibition Genes in Glioblastoma Multiforme

**DOI:** 10.1101/608414

**Authors:** Lavanya Kannan, Tarjani Agarwal, Matija Snuderl, David Zagzag, Erik Sulman, Jason Huse, Kasthuri Kannan

## Abstract

Tumor growth is a spatiotemporal birth-and-death process with loss of heterotypic contact-inhibition of locomotion (CIL) of tumor cells promoting invasion and metastasis. Therefore, representing tumor cells as two-dimensional points, we can expect the tumor tissues in histology slides to reflect realizations of spatial birth-and-death process which can be mathematically modeled to reveal molecular mechanisms of CIL, provided the mathematics models the inhibitory interactions. Gibbs process as an inhibitory point process is a natural choice since it is an equilibrium process of the spatial birth-and-death process. That is if the tumor cells maintain homotypic contact inhibition, the spatial distributions of tumor cells will result in Gibbs hard core process over long time scales. In order to verify if this is the case, we applied the Gibbs process to 411 TCGA Glioblastoma multiforme patient images. Our imaging dataset included all cases for which diagnostic slide images were available.

The model revealed two clusters, one of which - the “Gibbs cluster,” showed the convergence of the Gibbs process with significant survival difference. Further smoothing the discretized (and noisy) inhibition metric, for both increasing and randomized survival time, we found a significant association of the patients in the Gibbs cluster with increasing survival time. The mean inhibition metric also revealed the point at which the homotypic CIL establishes in tumor cells. Besides, RNAseq analysis between patients with loss of heterotypic CIL and intact homotypic CIL in the Gibbs cluster unveiled cell movement gene signatures and differences in Actin cytoskeleton and RhoA signaling pathways as key molecular alterations. These genes and pathways have established roles in CIL. Taken together, our integrated analysis of patient images and RNAseq data provides for the first time a mathematical basis for CIL in tumors, explains survival as well as uncovers the underlying molecular landscape for this key tumor invasion and metastatic phenomenon.
