## Supplementary material for "Gibbs Process Determines Survival and Reveals Contact-Inhibition Genes in Glioblastoma Multiforme": Supplemental_Data_03_Indices.xlsx

### Sheet: optimal.k.index.csv
	KL	CH	Hartigan	CCC	Scott	Marriot	TrCovW	TraceW	Friedman	Rubin	Cindex	DB	Silhouette	Duda	Pseudot2	Beale	Ratkowsky	Ball	Ptbiserial	Frey	McClain	Dunn	Hubert	SDindex	Dindex	SDbw
2	2.9529	7.473	117.055	-21.865	11.9326	609818	92615.3	805.286	0.0389	1.0183	0.2543	0.3649	0.5287	0.7775	116.769	0.2855	0.0945	402.643	0.1435	2.5253	0.0021	0.0853	0.0033	1.4844	1.1518	0.6822
3	0.5171	63.1784	342.994	-28.001	341.593	615231	27658.7	626.098	1.0091	1.3097	0.2547	0.6207	0.474	0.5233	354.407	0.9087	0.2625	208.7	0.5283	2.9715	0.0436	0.0619	0.0032	1.6412	1.0383	0.566
4	1.6035	191.388	4.1777	-15.5799	707.483	449043	20891.1	340.147	2.9204	2.4107	0.2718	0.7807	0.3592	0.983	2.8938	0.0172	0.3823	85.0367	0.5205	0.1924	0.5564	0.0223	0.0022	2.0469	0.7877	0.6695
5	1.2855	145.7	17.9476	-20.1547	716.274	686780	20111.3	336.691	2.9719	2.4355	0.2854	0.7368	0.2693	0.4577	20.1416	1.119	0.3432	67.3382	0.5219	0.1444	0.5589	0.0235	0.0022	2.0854	0.7842	0.7807
6	0.8648	124.994	5.8274	-22.8202	749.525	912106	18546.9	322.437	3.168	2.5431	0.2848	0.8062	0.2553	0.333	20.0278	1.8207	0.318	53.7395	0.5226	1.4102	0.5601	0.0235	0.0023	1.9679	0.7685	0.6073
7	0.9569	106.368	2.297	-25.5858	762.668	1.20241e+06	17749	317.864	3.2563	2.5797	0.2847	0.7172	0.2497	0.9892	2.391	0.0108	0.2957	45.4091	0.5225	1.6093	0.5607	0.0235	0.0023	1.865	0.7603	0.5134
8	1.9646	91.7913	24.2711	-28.1147	766.752	1.55496e+06	17678.5	316.067	3.2812	2.5944	0.2841	0.6943	0.1532	0.8406	41.5342	0.1888	0.2771	39.5083	0.5216	0.5582	0.5664	0.0235	0.0023	1.9006	0.7569	0.2595
9	0.566	87.9697	3.4232	-29.1006	813.588	1.75604e+06	17043	298.112	3.604	2.7506	0.2766	0.6873	0.1654	0.5134	4.7384	0.7897	0.2658	33.1236	0.5251	1.1115	0.5968	0.0235	0.0024	2.2125	0.7315	0.2349
10	0.9925	79.0444	2.5544	-31.0115	821.68	2.12568e+06	16394.7	295.595	3.6622	2.7741	0.2766	0.6876	0.1683	0.2535	8.8337	2.2084	0.2528	29.5595	0.5251	2.3036	0.5971	0.0235	0.0024	2.2143	0.7268	0.2001
