## Supplementary material for "Gibbs Process Determines Survival and Reveals Contact-Inhibition Genes in Glioblastoma Multiforme": Supplemental_Data_04_Centroids.xlsx

### Sheet: cluster.centers.csv
	Cluster.1.OptL	Cluster.1.IntD	Cluster.2.OptL	Cluster.2.IntD
1	-1.14625	-1.12829	0.617213	0.607538
2	-1.16056	-1.17791	0.580281	0.588954
3	-1.20522	-1.22537	0.562435	0.571839
4	-1.2496	-1.22103	0.546699	0.534202
5	-1.27051	-1.25929	0.52315	0.51853
6	-1.31186	-1.29812	0.510168	0.504823
7	-1.31348	-1.33023	0.483914	0.490085
8	-1.34518	-1.36957	0.470814	0.479349
9	-1.28894	-1.19347	0.515575	0.477388
10	-1.31519	-1.22885	0.501025	0.468132
11	-1.2635	-0.999205	0.541501	0.428231
12	-1.28911	-1.02215	0.527365	0.418154
13	-1.32073	-1.03921	0.516807	0.406646
14	-1.34915	-1.06823	0.505933	0.400585
15	-1.29771	-1.05326	0.540713	0.438857
16	-1.25187	-0.915423	0.573774	0.419569
17	-1.27834	-0.924565	0.562468	0.406808
18	-1.30566	-0.940219	0.552396	0.397785
19	-1.33324	-0.943946	0.543173	0.384571
20	-1.34657	-0.968661	0.529008	0.380545
21	-1.25617	-0.939389	0.538361	0.402595
22	-1.27468	-0.957901	0.527454	0.396373
23	-1.27637	-0.968224	0.510547	0.38729
24	-1.29862	-0.985489	0.50269	0.38148
25	-1.31945	-0.993328	0.494794	0.372498
26	-1.32698	-1.01393	0.482539	0.3687
27	-1.3445	-1.03216	0.47453	0.364294
28	-0.306868	1.07474	0.0937652	-0.328392
29	-1.38394	-1.06785	0.461314	0.355949
30	-1.40101	-1.07142	0.454382	0.347488
31	-1.42074	-1.07728	0.448654	0.340195
32	-1.33436	-1.05053	0.456493	0.359393
33	-1.35249	-1.06865	0.450831	0.356216
34	-1.30905	-1.02027	0.469917	0.36625
35	-1.32532	-1.03892	0.463862	0.363622
36	-1.3492	-1.10453	0.460701	0.377157
37	-1.36787	-1.12264	0.455956	0.374213
38	-1.38055	-1.11426	0.449483	0.362782
39	-1.39824	-1.12159	0.444896	0.356868
40	-1.33438	-1.10898	0.454902	0.378062
41	-1.23922	-1.03219	0.489925	0.408076
42	-1.25575	-1.04081	0.485176	0.402131
43	-1.21067	-0.93474	0.495275	0.382394
44	-1.17604	-0.907752	0.507835	0.391984
45	-1.19147	-0.9128	0.503063	0.385404
46	-1.10082	-0.877544	0.525393	0.418828
47	-1.11574	-0.884786	0.520679	0.4129
48	-1.08826	-0.876266	0.53204	0.428397
49	-1.06042	-0.867148	0.54199	0.443209
50	-1.07062	-0.875946	0.53531	0.437973
51	-1.07957	-0.874355	0.5283	0.427876
52	-1.04856	-0.858096	0.535432	0.438177
53	-1.05936	-0.867708	0.529681	0.433854
54	-1.03832	-0.853058	0.540793	0.444301
55	-1.0495	-0.857187	0.535457	0.43734
56	-1.05907	-0.861299	0.529537	0.430649
57	-1.04827	-0.853657	0.5451	0.443902
58	-1.0708	-0.863402	0.545898	0.440166
59	-1.05964	-0.827034	0.560986	0.437841
60	-1.06994	-0.833721	0.555547	0.432894
61	-1.05846	-0.834815	0.569937	0.449516
62	-1.07034	-0.840702	0.565462	0.444145
63	-1.05921	-0.827683	0.57957	0.452883
64	-1.06409	-0.832854	0.571453	0.447273
65	-1.06853	-0.840618	0.563407	0.443235
66	-1.08038	-0.843463	0.559483	0.436793
67	-1.0564	-0.833163	0.565931	0.446337
68	-1.06718	-0.833512	0.561676	0.43869
69	-1.07858	-0.837278	0.557885	0.433075
70	-1.08758	-0.844469	0.553006	0.429391
71	-1.09556	-0.853068	0.547779	0.426534
72	-1.1068	-0.878375	0.544326	0.431988
73	-1.06454	-0.83278	0.567757	0.444149
74	-1.06694	-0.840048	0.559704	0.440681
75	-1.05334	-0.837379	0.569838	0.453008
76	-1.06307	-0.848054	0.56583	0.451384
77	-1.07346	-0.858575	0.562291	0.44973
78	-1.08349	-0.869017	0.558673	0.448087
79	-1.07405	-0.864245	0.570588	0.45913
80	-1.08225	-0.873885	0.566098	0.457109
81	-1.0892	-0.871658	0.561103	0.449036
82	-1.09143	-0.880047	0.553862	0.446591
83	-1.1194	-0.904751	0.535367	0.432707
84	-1.09017	-0.84855	0.561115	0.436754
85	-1.09983	-0.857456	0.557885	0.434941
86	-1.12641	-0.878757	0.539407	0.420813
87	-1.13154	-0.888141	0.534337	0.4194
88	-1.13898	-0.892337	0.530483	0.415609
89	-1.14832	-0.894221	0.527606	0.410858
90	-1.13644	-0.878802	0.537506	0.415649
91	-1.1609	-0.909853	0.519348	0.40704
92	-1.16709	-0.906363	0.515339	0.400212
93	-1.1576	-0.906699	0.526183	0.412136
94	-1.16438	-0.899742	0.522477	0.40373
95	-1.15462	-0.90073	0.532904	0.415721
96	-1.145	-0.862145	0.543141	0.408966
97	-1.14888	-0.870416	0.538084	0.407663
98	-1.15546	-0.879037	0.5344	0.406555
99	-1.16359	-0.883766	0.531518	0.403696
100	-1.15437	-0.846117	0.541557	0.396944
101	-1.1432	-0.840179	0.550429	0.404531
102	-1.15049	-0.844899	0.547186	0.401842
103	-1.15865	-0.850804	0.544427	0.399776
104	-1.16688	-0.857795	0.541768	0.398262
105	-1.17491	-0.860323	0.539077	0.394737
106	-1.17636	-0.866333	0.533467	0.392872
107	-1.18432	-0.871654	0.530903	0.390742
108	-1.1922	-0.877978	0.52836	0.389104
109	-1.19755	-0.884602	0.524771	0.387635
110	-1.20535	-0.892393	0.522319	0.386704
111	-1.21314	-0.89475	0.519918	0.383464
112	-1.22057	-0.901662	0.517414	0.382226
113	-1.22074	-0.904617	0.511922	0.379355
114	-1.12914	-0.87092	0.521143	0.401963
115	-1.20347	-0.910901	0.494055	0.373949
116	-1.19329	-0.910838	0.502437	0.383511
117	-1.20067	-0.913431	0.500278	0.380596
118	-1.14772	-0.902941	0.507412	0.399195
119	-1.15287	-0.910241	0.504381	0.398231
120	-1.11146	-0.85896	0.532083	0.411204
121	-1.10481	-0.839032	0.540651	0.41059
122	-1.11072	-0.838181	0.537824	0.405856
123	-1.10403	-0.792507	0.546206	0.392083
124	-1.14256	-0.717586	0.559377	0.351318
125	-1.16719	-0.805003	0.513562	0.354201
126	-1.17285	-0.809028	0.510944	0.352448
127	-1.15409	-0.728667	0.547901	0.345933
128	-1.13564	-0.78933	0.53375	0.370985
129	-1.14118	-0.796092	0.531044	0.370459
130	-1.18036	-0.831166	0.510733	0.359639
131	-1.15365	-0.805866	0.526424	0.367725
132	-1.14084	-0.80345	0.531653	0.374423
133	-1.16569	-0.816085	0.521783	0.365295
134	-1.11278	-0.796302	0.540186	0.386555
135	-1.11914	-0.800032	0.538048	0.384631
136	-1.1711	-0.832372	0.509643	0.362236
137	-1.16328	-0.834677	0.517014	0.370968
138	-1.15071	-0.821693	0.52208	0.372805
139	-1.09846	-0.771818	0.554463	0.389584
140	-1.10375	-0.777256	0.551875	0.388628
141	-1.13253	-0.680824	0.576949	0.346835
142	-1.12568	-0.661988	0.584079	0.343484
143	-1.13139	-0.665597	0.581557	0.342129
144	-1.11936	-0.661051	0.585834	0.34597
145	-1.1128	-0.665586	0.592798	0.354564
146	-1.10631	-0.655758	0.59968	0.355458
147	-1.11227	-0.655784	0.597332	0.35218
148	-1.11828	-0.660723	0.59505	0.351578
149	-1.10483	-0.661021	0.598026	0.3578
150	-1.09327	-0.654591	0.601803	0.360325
151	-1.09853	-0.656756	0.599198	0.35823
152	-1.10378	-0.657308	0.596639	0.355302
153	-1.10958	-0.661602	0.594421	0.35443
154	-1.11542	-0.665248	0.592257	0.353229
155	-1.11711	-0.667581	0.587951	0.351359
156	-1.11096	-0.671554	0.594461	0.35934
157	-1.09497	-0.672728	0.595512	0.36587
158	-0.714961	1.2634	0.140094	-0.247558
159	-1.06895	-0.681757	0.600115	0.382741
160	-1.07402	-0.687386	0.597714	0.382545
161	-1.0685	-0.672496	0.603937	0.380106
162	-1.07378	-0.671618	0.60169	0.376338
163	-1.0887	-0.64053	0.604831	0.35585
164	-1.07378	-0.650738	0.605724	0.367083
165	-1.09849	-0.646414	0.600015	0.353083
166	-1.09177	-0.641095	0.605518	0.355565
167	-1.09706	-0.642647	0.603382	0.353456
168	-1.06416	-0.645958	0.608093	0.369119
169	-0.842759	1.24109	0.160017	-0.235651
170	-1.05617	-0.653917	0.593549	0.367491
171	-1.06106	-0.657991	0.591409	0.366749
172	-1.00545	-0.648699	0.608337	0.39249
173	-1.05593	-0.653705	0.592351	0.366712
174	-1.06028	-0.655534	0.589997	0.364773
175	-1.06489	-0.655239	0.587822	0.361692
176	-1.0693	-0.659352	0.585571	0.361074
177	-1.07248	-0.658816	0.582685	0.357939
178	-1.07694	-0.659841	0.580538	0.355695
179	-1.07806	-0.662985	0.576636	0.35462
180	-1.17925	1.33016	0.169433	-0.191115
181	-1.08602	-0.6661	0.572023	0.350847
182	-1.09052	-0.670008	0.570046	0.350231
183	-1.09511	-0.6708	0.568138	0.348009
184	-1.09745	-0.672929	0.565106	0.346508
185	-1.08506	-0.672006	0.566824	0.351048
186	-1.08954	-0.673782	0.564948	0.349368
187	-1.08473	-0.676544	0.570489	0.355812
188	-1.02843	-0.811312	0.514215	0.405656
189	-1.093	-0.682751	0.566446	0.353834
190	-1.05848	-0.811327	0.510471	0.391278
191	-1.08673	-0.68196	0.566987	0.355805
192	-1.01797	-0.809366	0.516255	0.410464
193	-1.02478	-0.676782	0.584507	0.386016
194	-1.01912	-0.676909	0.588826	0.391103
195	-1.00947	-0.672683	0.590728	0.393644
196	-1.01369	-0.674976	0.588832	0.392082
197	-1.01678	-0.677569	0.586316	0.390715
198	-1.04924	-0.818796	0.510247	0.398182
199	-1.06782	-0.691217	0.571508	0.369947
200	-1.02923	-0.689851	0.580779	0.389273
201	-1.03345	-0.692385	0.579025	0.387932
202	-1.037	-0.69533	0.576925	0.386839
203	-1.08242	-0.702064	0.563449	0.365458
204	-1.03159	-0.69563	0.577114	0.389164
205	-1.02706	-0.696973	0.581763	0.394789
206	-1.01452	-0.827179	0.517476	0.421917
207	-1.03514	-0.705182	0.578253	0.393929
208	-1.01052	-0.826288	0.518734	0.424161
209	-1.01077	-0.83073	0.515425	0.423617
210	-0.976721	-0.818259	0.524414	0.439334
211	-0.993246	-0.725979	0.571456	0.417687
212	-1.00679	-0.689622	0.586143	0.401492
213	-1.00952	-0.68961	0.583736	0.398754
214	-0.966008	-0.720145	0.575635	0.429127
215	-0.978617	-0.694084	0.589852	0.418352
216	-1.00698	-0.698848	0.58121	0.403362
217	-1.00643	-0.70121	0.577019	0.402027
218	-1.00876	-0.695884	0.564107	0.389146
219	-1.00543	-0.690628	0.568861	0.39075
220	-1.00226	-0.674324	0.573665	0.385962
221	-1.36648	1.27811	0.18781	-0.175664
222	-1.01309	-0.680827	0.572328	0.384623
223	-0.997788	-0.677609	0.560048	0.380335
224	-1.03966	-0.684248	0.549252	0.36149
225	-1.0437	-0.687108	0.547945	0.360732
226	-0.999036	-0.682416	0.559969	0.382501
227	-1.00311	-0.685449	0.558694	0.381769
228	-0.996755	-0.680297	0.561463	0.383205
229	-1.00007	-0.680109	0.55979	0.38069
230	-1.00392	-0.682907	0.55843	0.379867
231	-1.00714	-0.682536	0.556743	0.377302
232	-1.00957	-0.684103	0.554641	0.375835
233	-1.0101	-0.687972	0.551528	0.375641
234	-1.01129	-0.692002	0.548808	0.375538
235	-1.06324	-0.699134	0.534765	0.351635
236	-1.02788	-0.699423	0.541638	0.368558
237	-1.0695	-0.704241	0.531625	0.350062
238	-1.07224	-0.705638	0.529885	0.348717
239	-1.06411	-0.705642	0.532054	0.352821
240	-1.00998	-0.697685	0.547074	0.377913
241	-1.00561	-0.693979	0.55069	0.380036
242	-1.05463	-0.702025	0.536461	0.3571
243	-1.01168	-0.695556	0.547496	0.376418
244	-1.02338	-0.700134	0.541438	0.370419
245	-1.01323	-0.703325	0.532969	0.369957
246	-1.34712	1.33647	0.191616	-0.190101
247	-1.00801	-0.704352	0.532973	0.372416
248	-1.00504	-0.704612	0.537176	0.376603
249	-1.04384	-0.708756	0.527782	0.35836
250	-1.04629	-0.707321	0.52607	0.355636
251	-1.01416	-0.706123	0.532863	0.371014
252	-1.01778	-0.708849	0.531762	0.370354
253	-1.02119	-0.710343	0.530562	0.369061
254	-1.02465	-0.712209	0.529401	0.367975
255	-1.02496	-0.715249	0.526637	0.367504
256	-1.02727	-0.717755	0.524926	0.366765
257	-1.02021	-0.717424	0.526923	0.370538
258	-1.02273	-0.717098	0.525337	0.368345
259	-1.02624	-0.720879	0.524276	0.368275
260	-1.06519	-0.719241	0.515596	0.348143
261	-1.06854	-0.720839	0.514483	0.347071
262	-1.03658	-0.721104	0.521063	0.36248
263	-1.39074	1.3468	0.184315	-0.178491
264	-1.04285	-0.728114	0.518665	0.362131
265	-1.06961	-0.730443	0.512521	0.350004
266	-1.07301	-0.733989	0.511485	0.349881
267	-1.07594	-0.732941	0.510242	0.34758
268	-1.03489	-0.728328	0.520153	0.366071
269	-1.02776	-0.72664	0.521954	0.369027
270	-1.01911	-0.725308	0.522896	0.372148
271	-1.02129	-0.725903	0.521282	0.370513
272	-1.02315	-0.725733	0.519526	0.368507
273	-1.02572	-0.728664	0.518149	0.368088
274	-1.01806	-0.726065	0.519526	0.370518
275	-1.0212	-0.725896	0.518457	0.368532
276	-1.02412	-0.725403	0.517287	0.366402
277	-1.02683	-0.728009	0.51602	0.365852
278	-1.02824	-0.728	0.514118	0.364
279	-1.02024	-0.725633	0.515275	0.366482
280	-1.02322	-0.726635	0.51418	0.365143
281	-1.02654	-0.728576	0.513271	0.364288
282	-1.01823	-0.731282	0.514209	0.369298
283	-0.990532	-0.727527	0.52028	0.382136
284	-1.03108	-0.718647	0.515539	0.359324
285	-1.02873	-0.720775	0.519456	0.363956
286	-1.02634	-0.722769	0.523331	0.368541
287	-1.02394	-0.716143	0.527175	0.368708
288	-1.02093	-0.70989	0.530682	0.369002
289	-1.02701	-0.715889	0.531214	0.370287
290	-1.02406	-0.717101	0.534729	0.374447
291	-1.02714	-0.716396	0.533713	0.372245
292	-1.06128	-0.719644	0.525539	0.356362
293	-1.0335	-0.717806	0.531801	0.369356
294	-1.06758	-0.723974	0.523624	0.355092
295	-1.07029	-0.726059	0.522466	0.354427
296	-1.07192	-0.726686	0.520792	0.35306
297	-1.04367	-0.724702	0.526806	0.365802
298	-1.03693	-0.722056	0.528341	0.367905
299	-1.03971	-0.721356	0.527245	0.365806
300	-1.04245	-0.723416	0.526142	0.36512
301	-1.04011	-0.695439	0.529869	0.35428
302	-1.04314	-0.697137	0.528916	0.353478
303	-1.07123	-0.70238	0.525698	0.344686
304	-1.07415	-0.701834	0.524699	0.342831
305	-1.06531	-0.702159	0.517994	0.341417
306	-1.06839	-0.701116	0.51712	0.339353
307	-1.06433	-0.701842	0.520014	0.342909
308	-1.06734	-0.703572	0.519115	0.342192
309	-1.07034	-0.70539	0.518219	0.341523
310	-1.06521	-0.707972	0.51341	0.34123
311	-1.06811	-0.709673	0.512503	0.340516
312	-1.06427	-0.711155	0.508381	0.339704
313	-1.35303	1.39898	0.190633	-0.197108
314	-1.06957	-0.710895	0.506388	0.336574
315	-1.07256	-0.71298	0.505568	0.336074
316	-1.07034	-0.698837	0.509236	0.332487
317	-1.34964	1.39284	0.192805	-0.198977
318	-1.07015	-0.70136	0.511605	0.335299
319	-1.0643	-0.70053	0.513477	0.337975
320	-1.35519	1.40107	0.191643	-0.198131
321	-1.06382	-0.691949	0.515651	0.335399
322	-1.0655	-0.690651	0.514218	0.333314
323	-1.06763	-0.689806	0.513017	0.331465
324	-1.06844	-0.691325	0.511192	0.330763
325	-1.07093	-0.692651	0.510188	0.329976
326	-1.06265	-0.690354	0.504079	0.327475
327	-1.06555	-0.6926	0.503304	0.327143
328	-1.06844	-0.69337	0.50253	0.326119
329	-1.06258	-0.694443	0.504276	0.329566
330	-1.06542	-0.696	0.503491	0.328912
331	-1.06829	-0.696446	0.502725	0.327739
332	-1.06307	-0.693492	0.504735	0.329263
333	-1.47032	1.48064	0.188503	-0.189826
334	-1.06533	-0.692669	0.501592	0.326132
335	-1.06814	-0.694213	0.500831	0.325502
336	-1.07094	-0.694305	0.500069	0.3242
337	-1.07375	-0.696312	0.499315	0.323799
338	-1.48218	1.48978	0.187026	-0.187985
339	-1.07832	-0.699657	0.497347	0.322699
340	-1.07443	-0.696051	0.499937	0.323877
341	-1.08286	-0.70301	0.495395	0.32162
342	-1.48585	1.49189	0.185152	-0.185905
343	-1.07394	-0.703025	0.500014	0.327319
344	-1.0766	-0.702498	0.499228	0.325755
345	-1.07929	-0.702948	0.498466	0.324655
346	-1.05056	-0.69287	0.508196	0.335169
347	-1.0445	-0.694244	0.509513	0.338656
348	-1.04676	-0.695315	0.508547	0.337805
349	-1.0145	-0.69067	0.515565	0.350996
350	-1.01721	-0.692759	0.51483	0.350621
351	-1.01977	-0.695222	0.514028	0.350437
352	-1.02023	-0.69703	0.51218	0.349926
353	-1.50722	1.49932	0.181593	-0.180641
354	-1.01645	-0.697672	0.512324	0.351649
355	-1.01874	-0.697405	0.511416	0.350103
356	-1.02129	-0.699916	0.510645	0.349958
357	-1.01939	-0.702444	0.513772	0.354032
358	-1.0214	-0.70516	0.512732	0.353985
359	-1.01977	-0.69994	0.515981	0.354153
360	-1.05059	-0.70741	0.510877	0.343995
361	-1.06614	-0.714804	0.504143	0.338008
362	-1.02894	-0.708557	0.514468	0.354279
363	-1.4862	1.4748	0.183589	-0.182181
364	-1.02673	-0.712729	0.509356	0.35358
365	-1.02908	-0.712364	0.508536	0.352024
366	-1.02383	-0.71104	0.509921	0.354137
367	-1.49418	1.47037	0.182429	-0.179522
368	-1.02225	-0.713919	0.511127	0.356959
369	-1.02435	-0.712927	0.510198	0.355087
370	-1.01933	-0.712572	0.511631	0.357661
371	-1.02188	-0.714485	0.510939	0.357243
372	-1.02444	-0.716849	0.510255	0.357051
373	-1.50494	1.47925	0.180593	-0.17751
374	-1.02846	-0.718717	0.508366	0.355259
375	-1.031	-0.720054	0.507689	0.354572
376	-1.03343	-0.719818	0.506968	0.353118
377	-1.02997	-0.716632	0.509155	0.35426
378	-1.03112	-0.716511	0.50781	0.352868
379	-1.02583	-0.714157	0.50906	0.354394
380	-1.02789	-0.716307	0.508168	0.354129
381	-1.0295	-0.714932	0.507068	0.352131
382	-1.02431	-0.712604	0.508332	0.353643
383	-1.02138	-0.712736	0.510688	0.356368
384	-1.0177	-0.71284	0.512647	0.35908
385	-0.988576	-0.710578	0.518536	0.372718
386	-1.01625	-0.71222	0.513792	0.360081
387	-0.987033	-0.712055	0.519491	0.374766
388	-0.975585	-0.709142	0.522767	0.379993
389	-0.973187	-0.708414	0.525154	0.382276
390	-0.954572	-0.707265	0.529915	0.392626
391	-0.971822	-0.708041	0.526099	0.3833
392	-0.953543	-0.704767	0.53095	0.392427
