## Supplementary material for "Gibbs Process Determines Survival and Reveals Contact-Inhibition Genes in Glioblastoma Multiforme": Supplemental_Data_05_Survival.xlsx

### Sheet: Supplementary_Data_05.csv
	bcr_patient_barcode	Cluster	times	patient.vital_status	admin.disease_code	patient.days_to_last_followup	patient.days_to_death
1	TCGA-02-0001	1	279	1	gbm	279	358
2	TCGA-02-0003	2	144	1	gbm	144	144
3	TCGA-02-0004	2	345	1	gbm	345	345
4	TCGA-02-0006	2	558	1	gbm	558	558
5	TCGA-02-0007	2	705	1	gbm	705	705
6	TCGA-02-0009	2	322	1	gbm	322	322
7	TCGA-02-0010	2	1077	1	gbm	1077	1077
8	TCGA-02-0011	1	630	1	gbm	630	630
9	TCGA-02-0014	2	2512	1	gbm	2512	2512
10	TCGA-02-0015	2	627	1	gbm	627	627
11	TCGA-02-0016	1	1699	0	gbm	1699	NA
12	TCGA-02-0021	2	2362	1	gbm	2362	2362
13	TCGA-02-0023	2	612	1	gbm	612	612
14	TCGA-02-0024	2	1615	1	gbm	1615	1615
15	TCGA-02-0025	1	1300	1	gbm	1300	1300
16	TCGA-02-0026	2	748	1	gbm	748	748
17	TCGA-02-0027	1	315	1	gbm	315	370
18	TCGA-02-0033	1	86	1	gbm	86	86
19	TCGA-02-0034	2	430	1	gbm	430	430
20	TCGA-02-0037	1	110	1	gbm	110	110
21	TCGA-02-0038	2	326	1	gbm	326	326
22	TCGA-02-0047	1	448	1	gbm	448	448
23	TCGA-02-0048	1	98	1	gbm	98	98
24	TCGA-02-0052	1	383	1	gbm	383	383
25	TCGA-02-0054	1	199	1	gbm	199	199
26	TCGA-02-0057	2	604	1	gbm	604	604
27	TCGA-02-0058	1	254	1	gbm	254	254
28	TCGA-02-0068	1	804	1	gbm	804	804
29	TCGA-02-0069	2	873	0	gbm	873	NA
30	TCGA-02-0070	1	762	0	gbm	762	NA
31	TCGA-02-0071	1	167	1	gbm	167	167
32	TCGA-02-0074	2	310	1	gbm	310	310
33	TCGA-02-0075	1	634	1	gbm	634	634
34	TCGA-02-0079	2	829	1	gbm	829	829
35	TCGA-02-0083	2	691	1	gbm	691	691
36	TCGA-02-0085	1	1561	1	gbm	1561	1561
37	TCGA-02-0086	2	268	1	gbm	268	268
38	TCGA-02-0089	2	516	1	gbm	516	516
39	TCGA-02-0099	2	106	1	gbm	106	106
40	TCGA-02-0113	2	2818	0	gbm	2818	NA
41	TCGA-02-0115	2	476	1	gbm	476	476
42	TCGA-02-0258	2	503	1	gbm	503	503
43	TCGA-02-0266	2	539	1	gbm	539	539
44	TCGA-02-0269	2	327	1	gbm	327	327
45	TCGA-02-0281	2	121	1	gbm	121	121
46	TCGA-02-0285	2	422	1	gbm	422	422
47	TCGA-02-0289	2	432	1	gbm	432	432
48	TCGA-02-0317	2	372	1	gbm	372	372
49	TCGA-02-0321	2	301	1	gbm	301	301
50	TCGA-02-0325	2	323	1	gbm	323	323
51	TCGA-02-0326	1	5	1	gbm	5	223
52	TCGA-02-0330	2	484	1	gbm	484	484
53	TCGA-02-0332	2	782	1	gbm	782	782
54	TCGA-02-0333	2	133	1	gbm	133	133
55	TCGA-02-0337	2	764	1	gbm	764	764
56	TCGA-02-0338	2	322	1	gbm	322	322
57	TCGA-02-0339	1	377	1	gbm	377	377
58	TCGA-02-0422	2	441	1	gbm	441	441
59	TCGA-02-0430	2	321	1	gbm	321	321
60	TCGA-02-0432	2	1433	1	gbm	1433	1433
61	TCGA-02-0439	1	20	1	gbm	20	20
62	TCGA-02-0440	2	345	1	gbm	345	345
63	TCGA-02-0446	2	282	1	gbm	282	282
64	TCGA-02-0451	1	493	1	gbm	493	493
65	TCGA-06-0122	2	8	1	gbm	8	187
66	TCGA-06-0124	1	123	1	gbm	123	620
67	TCGA-06-0125	1	1439	1	gbm	1439	1448
68	TCGA-06-0126	2	3	1	gbm	3	211
69	TCGA-06-0127	1	109	1	gbm	109	121
70	TCGA-06-0128	2	691	1	gbm	691	691
71	TCGA-06-0129	2	989	1	gbm	989	1024
72	TCGA-06-0130	1	320	1	gbm	320	394
73	TCGA-06-0133	2	428	1	gbm	428	435
74	TCGA-06-0137	2	702	1	gbm	702	812
75	TCGA-06-0138	2	674	1	gbm	674	737
76	TCGA-06-0139	1	327	1	gbm	327	362
77	TCGA-06-0141	1	280	1	gbm	280	313
78	TCGA-06-0143	1	357	1	gbm	357	357
79	TCGA-06-0145	2	71	1	gbm	71	71
80	TCGA-06-0147	2	508	1	gbm	508	541
81	TCGA-06-0148	2	298	1	gbm	298	307
82	TCGA-06-0152	2	359	1	gbm	359	375
83	TCGA-06-0154	2	389	1	gbm	389	424
84	TCGA-06-0156	1	164	1	gbm	164	178
85	TCGA-06-0157	2	97	1	gbm	97	97
86	TCGA-06-0158	2	166	1	gbm	166	329
87	TCGA-06-0166	1	161	1	gbm	161	178
88	TCGA-06-0168	1	579	1	gbm	579	598
89	TCGA-06-0169	2	95	1	gbm	95	100
90	TCGA-06-0171	2	396	1	gbm	396	399
91	TCGA-06-0173	1	7	1	gbm	7	136
92	TCGA-06-0174	1	67	1	gbm	67	98
93	TCGA-06-0176	1	1562	0	gbm	1562	NA
94	TCGA-06-0178	2	1642	0	gbm	1642	NA
95	TCGA-06-0184	1	1228	0	gbm	1228	NA
96	TCGA-06-0185	2	1126	0	gbm	1126	NA
97	TCGA-06-0187	2	801	1	gbm	801	828
98	TCGA-06-0188	2	866	0	gbm	866	NA
99	TCGA-06-0189	1	454	1	gbm	454	469
100	TCGA-06-0190	2	313	1	gbm	313	317
101	TCGA-06-0192	2	557	0	gbm	557	NA
102	TCGA-06-0195	1	214	1	gbm	214	225
103	TCGA-06-0197	2	79	1	gbm	79	169
104	TCGA-06-0201	1	12	1	gbm	12	12
105	TCGA-06-0206	2	197	1	gbm	197	233
106	TCGA-06-0208	1	167	1	gbm	167	256
107	TCGA-06-0209	1	119	1	gbm	119	232
108	TCGA-06-0210	2	151	1	gbm	151	225
109	TCGA-06-0211	2	360	1	gbm	360	360
110	TCGA-06-0213	1	6	1	gbm	6	16
111	TCGA-06-0214	2	378	1	gbm	378	457
112	TCGA-06-0216	2	684	1	gbm	684	735
113	TCGA-06-0219	1	11	1	gbm	11	22
114	TCGA-06-0221	2	548	1	gbm	548	603
115	TCGA-06-0237	1	315	1	gbm	315	415
116	TCGA-06-0238	2	359	1	gbm	359	405
117	TCGA-06-0241	2	455	0	gbm	455	NA
118	TCGA-06-0644	1	375	0	gbm	375	NA
119	TCGA-06-0645	2	98	1	gbm	98	175
120	TCGA-06-0646	2	136	1	gbm	136	175
121	TCGA-06-0648	1	294	1	gbm	294	298
122	TCGA-06-0649	2	62	1	gbm	62	64
123	TCGA-06-0686	1	286	0	gbm	286	NA
124	TCGA-06-0743	2	679	0	gbm	679	NA
125	TCGA-06-0744	2	595	0	gbm	595	NA
126	TCGA-06-0745	2	164	1	gbm	164	239
127	TCGA-06-0747	2	82	1	gbm	82	82
128	TCGA-06-0749	2	66	1	gbm	66	82
129	TCGA-06-0750	2	28	1	gbm	28	28
130	TCGA-06-0875	2	279	0	gbm	279	NA
131	TCGA-06-0876	2	271	0	gbm	271	NA
132	TCGA-06-0877	2	204	0	gbm	204	NA
133	TCGA-06-0878	2	218	0	gbm	218	NA
134	TCGA-06-0879	2	699	0	gbm	699	NA
135	TCGA-06-0881	1	178	0	gbm	178	NA
136	TCGA-06-0882	1	165	0	gbm	165	NA
137	TCGA-06-0939	2	637	0	gbm	637	NA
138	TCGA-06-1084	2	226	0	gbm	226	NA
139	TCGA-06-1086	2	193	1	gbm	193	208
140	TCGA-06-1087	2	109	1	gbm	109	123
141	TCGA-06-1800	1	815	1	gbm	815	815
142	TCGA-06-1801	2	263	0	gbm	263	NA
143	TCGA-06-1802	1	240	0	gbm	240	NA
144	TCGA-06-1805	2	128	0	gbm	128	NA
145	TCGA-06-2566	2	182	1	gbm	182	182
146	TCGA-06-2567	1	133	1	gbm	133	133
147	TCGA-06-5408	2	342	1	gbm	342	357
148	TCGA-06-5410	2	108	1	gbm	108	108
149	TCGA-06-5411	2	254	1	gbm	254	254
150	TCGA-06-5412	2	138	1	gbm	138	138
151	TCGA-06-5413	2	268	0	gbm	268	NA
152	TCGA-06-5414	2	273	0	gbm	273	NA
153	TCGA-06-5415	2	260	0	gbm	260	NA
154	TCGA-06-5416	1	204	0	gbm	204	NA
155	TCGA-06-5417	2	155	0	gbm	155	NA
156	TCGA-06-5418	2	83	1	gbm	83	83
157	TCGA-06-5856	2	114	1	gbm	114	114
158	TCGA-06-5858	1	187	0	gbm	187	NA
159	TCGA-06-5859	1	139	0	gbm	139	NA
160	TCGA-06-6388	2	120	1	gbm	120	159
161	TCGA-06-6389	2	237	0	gbm	237	NA
162	TCGA-06-6390	2	164	1	gbm	164	164
163	TCGA-06-6391	1	45	1	gbm	NA	45
164	TCGA-08-0244	1	690	1	gbm	690	690
165	TCGA-08-0245	2	1057	1	gbm	1057	1151
166	TCGA-08-0246	2	119	1	gbm	119	127
167	TCGA-08-0344	2	3310	1	gbm	3310	3524
168	TCGA-08-0345	1	53	1	gbm	53	53
169	TCGA-08-0346	1	132	1	gbm	132	256
170	TCGA-08-0347	2	419	1	gbm	419	782
171	TCGA-08-0348	1	316	1	gbm	316	370
172	TCGA-08-0349	1	231	1	gbm	231	298
173	TCGA-08-0350	1	104	1	gbm	104	889
174	TCGA-08-0351	2	1637	1	gbm	1637	1987
175	TCGA-08-0352	1	39	1	gbm	39	39
176	TCGA-08-0353	2	195	1	gbm	195	256
177	TCGA-08-0354	2	458	1	gbm	458	546
178	TCGA-08-0355	2	685	1	gbm	685	747
179	TCGA-08-0356	2	447	1	gbm	447	946
180	TCGA-08-0357	2	1084	1	gbm	1084	1143
181	TCGA-08-0358	2	594	1	gbm	594	678
182	TCGA-08-0359	2	29	1	gbm	29	103
183	TCGA-08-0360	2	352	1	gbm	352	468
184	TCGA-08-0373	1	134	1	gbm	134	134
185	TCGA-08-0375	1	279	1	gbm	279	372
186	TCGA-08-0380	1	330	1	gbm	330	454
187	TCGA-08-0385	1	31	1	gbm	31	82
188	TCGA-08-0386	1	478	1	gbm	478	548
189	TCGA-08-0389	1	97	1	gbm	97	467
190	TCGA-08-0390	1	322	1	gbm	322	425
191	TCGA-08-0392	2	9	1	gbm	9	22
192	TCGA-08-0509	1	17	1	gbm	17	382
193	TCGA-08-0510	2	107	1	gbm	107	130
194	TCGA-08-0511	2	235	1	gbm	235	235
195	TCGA-08-0512	1	358	1	gbm	358	1282
196	TCGA-08-0514	1	259	1	gbm	259	337
197	TCGA-08-0516	1	561	1	gbm	561	596
198	TCGA-08-0517	2	1770	1	gbm	1770	1785
199	TCGA-08-0518	1	39	1	gbm	39	588
200	TCGA-08-0520	2	327	1	gbm	327	327
201	TCGA-08-0521	1	146	1	gbm	146	146
202	TCGA-08-0522	2	555	1	gbm	555	635
203	TCGA-08-0524	2	199	1	gbm	199	221
204	TCGA-08-0525	2	486	1	gbm	486	486
205	TCGA-08-0529	2	527	1	gbm	527	560
206	TCGA-08-0531	2	168	1	gbm	168	230
207	TCGA-12-0615	2	426	1	gbm	426	467
208	TCGA-12-0616	2	439	1	gbm	439	448
209	TCGA-12-0618	2	50	1	gbm	50	395
210	TCGA-12-0619	2	316	1	gbm	316	1062
211	TCGA-12-0620	2	181	1	gbm	181	318
212	TCGA-12-0654	1	218	1	gbm	218	231
213	TCGA-12-0656	2	2005	1	gbm	2005	2883
214	TCGA-12-0657	2	3	1	gbm	3	3
215	TCGA-12-0662	2	1161	1	gbm	1161	1161
216	TCGA-12-0670	1	790	1	gbm	790	790
217	TCGA-12-0688	2	734	1	gbm	734	811
218	TCGA-12-0691	2	186	1	gbm	186	369
219	TCGA-12-0692	2	80	1	gbm	80	111
220	TCGA-12-0703	2	551	1	gbm	551	620
221	TCGA-12-0707	2	0	1	gbm	0	864
222	TCGA-12-0769	1	378	1	gbm	378	458
223	TCGA-12-0772	2	1615	1	gbm	1615	1638
224	TCGA-12-0773	2	1311	1	gbm	1311	1315
225	TCGA-12-0775	2	167	1	gbm	167	232
226	TCGA-12-0776	2	277	1	gbm	277	296
227	TCGA-12-0778	2	452	1	gbm	452	454
228	TCGA-12-0780	2	434	1	gbm	434	452
229	TCGA-12-0818	2	2791	1	gbm	2791	2791
230	TCGA-12-0819	2	754	1	gbm	754	754
231	TCGA-12-0820	2	562	1	gbm	562	562
232	TCGA-12-0821	2	323	1	gbm	323	323
233	TCGA-12-0822	2	715	1	gbm	715	715
234	TCGA-12-0826	2	845	1	gbm	845	845
235	TCGA-12-0827	1	1179	1	gbm	1179	1179
236	TCGA-12-0828	2	272	1	gbm	272	272
237	TCGA-12-0829	2	626	1	gbm	626	626
238	TCGA-12-1088	2	3881	1	gbm	3881	3881
239	TCGA-12-1089	1	177	1	gbm	177	177
240	TCGA-12-1090	2	190	1	gbm	190	231
241	TCGA-12-1091	2	929	1	gbm	929	1010
242	TCGA-12-1092	2	658	1	gbm	658	661
243	TCGA-12-1093	2	364	1	gbm	364	486
244	TCGA-12-1094	2	346	1	gbm	346	372
245	TCGA-12-1095	2	482	1	gbm	482	482
246	TCGA-12-1096	2	277	1	gbm	NA	277
247	TCGA-12-1097	2	442	1	gbm	442	442
248	TCGA-12-1098	2	121	1	gbm	121	121
249	TCGA-12-1099	2	104	1	gbm	104	126
250	TCGA-12-1598	2	287	1	gbm	287	476
251	TCGA-12-1599	2	769	1	gbm	769	781
252	TCGA-12-1600	2	414	1	gbm	414	448
253	TCGA-12-1602	2	195	1	gbm	195	206
254	TCGA-12-3644	2	1807	1	gbm	1807	1818
255	TCGA-12-3646	2	1315	1	gbm	1315	1339
256	TCGA-12-3648	1	784	1	gbm	784	819
257	TCGA-12-3649	2	351	1	gbm	351	463
258	TCGA-12-3650	1	333	1	gbm	333	333
259	TCGA-12-3651	2	358	1	gbm	358	386
260	TCGA-12-3652	1	1050	1	gbm	1050	1062
261	TCGA-12-3653	1	357	1	gbm	357	442
262	TCGA-12-5295	2	399	1	gbm	399	454
263	TCGA-12-5301	1	62	1	gbm	62	62
264	TCGA-14-0783	2	189	1	gbm	189	189
265	TCGA-14-0786	2	701	1	gbm	701	701
266	TCGA-14-0787	2	68	1	gbm	68	68
267	TCGA-14-0789	1	342	1	gbm	342	342
268	TCGA-14-0812	2	99	1	gbm	99	99
269	TCGA-14-0813	1	41	1	gbm	41	41
270	TCGA-14-0817	1	164	1	gbm	164	164
271	TCGA-14-0866	1	801	1	gbm	801	801
272	TCGA-14-0867	2	62	1	gbm	62	62
273	TCGA-14-0871	2	880	1	gbm	880	880
274	TCGA-14-1034	2	485	1	gbm	485	485
275	TCGA-14-1037	2	587	1	gbm	587	587
276	TCGA-14-1396	2	34	1	gbm	34	34
277	TCGA-14-1401	2	114	1	gbm	114	114
278	TCGA-14-1402	2	975	1	gbm	975	975
279	TCGA-14-1451	1	703	1	gbm	703	703
280	TCGA-14-1452	2	216	1	gbm	216	216
281	TCGA-14-1453	2	35	1	gbm	35	35
282	TCGA-14-1454	2	918	1	gbm	918	918
283	TCGA-14-1455	1	28	1	gbm	28	28
284	TCGA-14-1458	2	187	1	gbm	187	203
285	TCGA-14-1459	2	378	1	gbm	378	378
286	TCGA-14-1794	2	30	1	gbm	30	30
287	TCGA-14-1795	2	60	1	gbm	60	60
288	TCGA-14-1821	2	541	1	gbm	541	541
289	TCGA-14-1823	2	543	1	gbm	543	543
290	TCGA-14-1825	2	232	1	gbm	NA	232
291	TCGA-14-1827	2	179	1	gbm	179	179
292	TCGA-14-1829	2	218	0	gbm	218	NA
293	TCGA-14-2554	1	532	1	gbm	532	532
294	TCGA-14-2555	1	242	0	gbm	242	NA
295	TCGA-14-3476	1	12	1	gbm	12	12
296	TCGA-15-0742	2	419	1	gbm	NA	419
297	TCGA-15-1444	1	1537	1	gbm	NA	1537
298	TCGA-15-1446	1	581	0	gbm	581	NA
299	TCGA-15-1447	2	1618	0	gbm	1618	NA
300	TCGA-15-1449	2	404	1	gbm	NA	404
301	TCGA-16-1063	1	425	1	gbm	425	425
302	TCGA-19-0955	1	358	0	gbm	358	NA
303	TCGA-19-0957	2	666	1	gbm	666	666
304	TCGA-19-0960	1	262	0	gbm	262	NA
305	TCGA-19-0962	1	13	1	gbm	13	20
306	TCGA-19-0963	1	434	1	gbm	434	434
307	TCGA-19-0964	2	103	0	gbm	103	NA
308	TCGA-19-1385	1	327	1	gbm	327	327
309	TCGA-19-1386	2	276	1	gbm	276	276
310	TCGA-19-1387	2	181	0	gbm	181	NA
311	TCGA-19-1388	1	394	1	gbm	394	394
312	TCGA-19-1389	1	141	1	gbm	141	141
313	TCGA-19-1390	1	772	1	gbm	772	772
314	TCGA-19-1392	2	106	1	gbm	106	111
315	TCGA-19-1786	2	218	0	gbm	218	NA
316	TCGA-19-1787	1	385	1	gbm	385	385
317	TCGA-19-1788	1	112	1	gbm	112	112
318	TCGA-19-1789	2	99	1	gbm	99	99
319	TCGA-19-1790	2	154	1	gbm	154	154
320	TCGA-19-1791	1	4	0	gbm	4	NA
321	TCGA-19-2619	2	294	0	gbm	294	NA
322	TCGA-19-2620	1	148	1	gbm	148	148
323	TCGA-19-2621	1	33	1	gbm	33	33
324	TCGA-19-2623	2	229	0	gbm	229	NA
325	TCGA-19-2624	2	5	1	gbm	5	5
326	TCGA-19-2625	2	124	1	gbm	124	124
327	TCGA-19-2629	1	737	1	gbm	NA	737
328	TCGA-19-2631	2	213	1	gbm	213	213
329	TCGA-19-4065	2	214	0	gbm	214	NA
330	TCGA-19-4068	1	137	0	gbm	137	NA
331	TCGA-19-5947	1	202	1	gbm	202	202
332	TCGA-19-5950	2	343	0	gbm	343	NA
333	TCGA-19-5951	2	244	1	gbm	244	244
334	TCGA-19-5952	2	567	1	gbm	567	575
335	TCGA-19-5953	2	144	1	gbm	144	144
336	TCGA-19-5954	2	242	0	gbm	242	NA
337	TCGA-19-5955	2	54	1	gbm	54	54
338	TCGA-19-5956	2	198	0	gbm	198	NA
339	TCGA-19-5958	2	164	0	gbm	164	NA
340	TCGA-19-5959	1	161	0	gbm	161	NA
341	TCGA-19-5960	1	165	0	gbm	165	NA
342	TCGA-19-A60I	1	206	0	gbm	206	NA
343	TCGA-19-A6J4	1	121	1	gbm	NA	121
344	TCGA-19-A6J5	2	504	0	gbm	504	NA
345	TCGA-26-1438	2	305	0	gbm	305	NA
346	TCGA-26-1439	2	422	1	gbm	NA	422
347	TCGA-26-1440	1	296	0	gbm	296	NA
348	TCGA-26-1442	2	953	0	gbm	953	NA
349	TCGA-26-1443	2	217	0	gbm	217	NA
350	TCGA-26-1799	1	285	1	gbm	285	285
351	TCGA-26-5132	2	286	0	gbm	286	NA
352	TCGA-26-5133	2	452	0	gbm	452	NA
353	TCGA-26-5134	1	167	0	gbm	167	NA
354	TCGA-26-5135	1	270	1	gbm	NA	270
355	TCGA-26-5136	1	37	0	gbm	37	NA
356	TCGA-26-5139	1	48	0	gbm	48	NA
357	TCGA-26-6173	2	241	0	gbm	241	NA
358	TCGA-26-6174	2	71	0	gbm	71	NA
359	TCGA-26-A7UX	2	260	0	gbm	260	NA
360	TCGA-27-1830	2	146	1	gbm	146	154
361	TCGA-27-1831	1	505	1	gbm	505	505
362	TCGA-27-1832	1	0	1	gbm	0	300
363	TCGA-27-1833	2	555	1	gbm	555	737
364	TCGA-27-1834	2	1008	1	gbm	1008	1233
365	TCGA-27-1835	1	648	1	gbm	648	648
366	TCGA-27-1836	1	914	1	gbm	NA	914
367	TCGA-27-1837	2	427	1	gbm	427	427
368	TCGA-27-1838	2	350	1	gbm	350	350
369	TCGA-27-2518	1	753	1	gbm	753	753
370	TCGA-27-2519	1	316	0	gbm	316	NA
371	TCGA-27-2521	2	316	0	gbm	316	NA
372	TCGA-27-2523	1	489	1	gbm	489	489
373	TCGA-27-2524	1	231	1	gbm	231	231
374	TCGA-27-2526	1	87	1	gbm	87	87
375	TCGA-27-2527	1	438	1	gbm	438	438
376	TCGA-27-2528	1	480	1	gbm	480	480
377	TCGA-28-1745	2	345	0	gbm	345	NA
378	TCGA-28-1746	2	6	0	gbm	6	NA
379	TCGA-28-1749	2	280	0	gbm	280	NA
380	TCGA-28-1750	2	254	0	gbm	254	NA
381	TCGA-28-1751	2	232	0	gbm	232	NA
382	TCGA-28-1752	2	258	0	gbm	258	NA
383	TCGA-28-1755	2	47	1	gbm	47	47
384	TCGA-28-1757	2	4	0	gbm	4	NA
385	TCGA-28-1760	2	143	0	gbm	143	NA
386	TCGA-28-2506	1	205	0	gbm	205	NA
387	TCGA-28-5204	2	454	1	gbm	NA	454
388	TCGA-32-1980	1	36	1	gbm	36	36
389	TCGA-32-1982	1	142	1	gbm	142	142
390	TCGA-32-4211	1	383	1	gbm	383	383
391	TCGA-41-2571	1	26	1	gbm	26	26
392	TCGA-41-2572	2	406	1	gbm	406	406
393	TCGA-41-2573	2	272	0	gbm	272	NA
394	TCGA-41-2575	2	290	1	gbm	290	290
395	TCGA-41-3392	2	30	1	gbm	30	30
396	TCGA-41-3393	2	135	1	gbm	135	135
397	TCGA-41-3915	2	184	0	gbm	184	NA
398	TCGA-41-4097	2	6	1	gbm	6	6
399	TCGA-41-5651	2	351	0	gbm	351	NA
400	TCGA-4W-AA9R	2	124	0	gbm	124	NA
401	TCGA-4W-AA9S	1	44	0	gbm	44	NA
402	TCGA-4W-AA9T	2	449	0	gbm	449	NA
403	TCGA-76-4927	2	535	1	gbm	535	535
404	TCGA-76-4929	1	111	1	gbm	111	111
405	TCGA-81-5910	1	49	1	gbm	NA	49
406	TCGA-81-5911	2	539	0	gbm	539	NA
407	TCGA-87-5896	1	2	0	gbm	2	NA
408	TCGA-OX-A56R	2	180	1	gbm	NA	180
409	TCGA-RR-A6KA	1	191	1	gbm	NA	191
410	TCGA-RR-A6KB	2	0	0	gbm	0	NA
411	TCGA-RR-A6KC	1	625	1	gbm	NA	625
