## Supplementary material for "Gibbs Process Determines Survival and Reveals Contact-Inhibition Genes in Glioblastoma Multiforme": Supplemental_Data_06_H-CIL_LH-CIL.xlsx

### Sheet: Sheet1
bcr_patient_barcode	Mean(Cluster)	Mean(times)	Mean(ScaledIDs)	Mean(ScaledOptL)	H-CIL/LH-CIL
TCGA-27-1832	1	0	-1.2787	0.0522262	LH-CIL
TCGA-87-5896	1	2	-1.17127	-0.598616	LH-CIL
TCGA-19-1791	1	4	-0.490882	-0.461944	LH-CIL
TCGA-02-0326	1	5	-0.88479	-0.103423	LH-CIL
TCGA-06-0213	1	6	-1.17127	-0.897228	LH-CIL
TCGA-06-0173	1	7	-0.848981	-0.317826	LH-CIL
TCGA-06-0219	1	11	-1.9949	-2.24079	LH-CIL
TCGA-06-0201	1	12	-1.24289	-0.921033	LH-CIL
TCGA-14-3476	1	12	-1.13546	-0.634576	LH-CIL
TCGA-19-0962	1	13	-1.74423	-1.49961	LH-CIL
TCGA-08-0509	1	17	-1.17127	-1.39545	LH-CIL
TCGA-02-0439	1	20	-1.81585	-1.79318	LH-CIL
TCGA-41-2571	1	26	-1.35032	-0.518717	LH-CIL
TCGA-14-1455	1	28	-0.88479	-0.18411	LH-CIL
TCGA-08-0385	1	31	0.511793	-2.2588	LH-CIL
TCGA-19-2621	1	33	-1.78004	-1.7569	LH-CIL
TCGA-32-1980	1	36	-0.9206	-0.167009	LH-CIL
TCGA-26-5136	1	37	-0.562502	-0.155031	LH-CIL
TCGA-08-0352	1	39	-1.88747	-1.80467	LH-CIL
TCGA-08-0518	1	39	-0.634122	0.0113764	LH-CIL
TCGA-14-0813	1	41	-1.2787	-1.81826	LH-CIL
TCGA-4W-AA9S	1	44	-0.204404	-2.21154	LH-CIL
TCGA-06-6391	1	45	0.762462	-1.8679	LH-CIL
TCGA-26-5139	1	48	-1.06384	-0.351082	LH-CIL
TCGA-81-5910	1	49	-0.598312	-0.0862197	LH-CIL
TCGA-08-0345	1	53	-0.9206	-0.505099	LH-CIL
TCGA-12-5301	1	62	-0.455072	-0.256438	LH-CIL
TCGA-06-0174	1	67	-0.526692	-0.555636	LH-CIL
TCGA-02-0033	1	86	1.04894	-1.63359	LH-CIL
TCGA-27-2526	1	87	0.189505	-1.87683	LH-CIL
TCGA-08-0389	1	97	0.117885	-1.88187	LH-CIL
TCGA-02-0048	1	98	-1.74423	-1.53997	LH-CIL
TCGA-08-0350	1	104	1.15637	-1.81371	LH-CIL
TCGA-06-0127	1	109	-0.526692	-0.248144	LH-CIL
TCGA-02-0037	1	110	-1.74423	-1.56164	LH-CIL
TCGA-76-4929	1	111	-0.419263	-0.593786	LH-CIL
TCGA-19-1788	1	112	-0.813171	-0.0224867	LH-CIL
TCGA-06-0209	1	119	-2.13813	-1.80671	LH-CIL
TCGA-19-A6J4	1	121	0.296934	-1.99556	LH-CIL
TCGA-06-0124	1	123	1.40704	-1.8334	LH-CIL
TCGA-08-0346	1	132	-0.813171	-0.309759	LH-CIL
TCGA-06-2567	1	133	-0.276023	-0.757135	LH-CIL
TCGA-08-0373	1	134	-0.848981	-0.452413	LH-CIL
TCGA-19-4068	1	137	-0.168594	-0.719657	LH-CIL
TCGA-06-5859	1	139	0.690842	-1.8213	LH-CIL
TCGA-19-1389	1	141	-1.45775	-0.251946	LH-CIL
TCGA-32-1982	1	142	-0.88479	-0.944351	LH-CIL
TCGA-08-0521	1	146	-0.419263	-0.159535	LH-CIL
TCGA-19-2620	1	148	-0.383453	-0.216964	LH-CIL
TCGA-06-0166	1	161	-1.95909	-1.9822	LH-CIL
TCGA-19-5959	1	161	-0.526692	-0.0718772	LH-CIL
TCGA-06-0156	1	164	-0.347643	-1.17772	LH-CIL
TCGA-14-0817	1	164	1.76514	-1.79278	LH-CIL
TCGA-06-0882	1	165	-0.88479	-0.47318	LH-CIL
TCGA-19-5960	1	165	-0.669931	-0.262344	LH-CIL
TCGA-02-0071	1	167	-2.13813	-2.33028	LH-CIL
TCGA-06-0208	1	167	-0.562502	-0.578974	LH-CIL
TCGA-26-5134	1	167	-0.347643	-0.142646	LH-CIL
TCGA-12-1089	1	177	-1.02803	-0.352791	LH-CIL
TCGA-06-0881	1	178	-1.06384	-0.361456	LH-CIL
TCGA-06-5858	1	187	-0.0253544	-1.85278	LH-CIL
TCGA-RR-A6KA	1	191	-0.311833	-1.17089	LH-CIL
TCGA-02-0054	1	199	0.153695	-1.98266	LH-CIL
TCGA-19-5947	1	202	-1.17127	-0.328519	LH-CIL
TCGA-06-5416	1	204	-0.168594	-0.451487	LH-CIL
TCGA-28-2506	1	205	-0.95641	-0.442813	LH-CIL
TCGA-19-A60I	1	206	0.225314	-2.17615	LH-CIL
TCGA-06-0195	1	214	-0.99222	0.205226	LH-CIL
TCGA-12-0654	1	218	-0.276023	-0.558494	LH-CIL
TCGA-08-0349	1	231	-0.383453	-0.450576	LH-CIL
TCGA-27-2524	1	231	0.117885	-2.02345	LH-CIL
TCGA-06-1802	1	240	-1.45775	-2.08323	LH-CIL
TCGA-14-2555	1	242	-1.13546	-0.894404	LH-CIL
TCGA-02-0058	1	254	-2.03071	-2.427	LH-CIL
TCGA-08-0514	1	259	-1.45775	-0.928968	LH-CIL
TCGA-19-0960	1	262	-1.45775	-1.15477	LH-CIL
TCGA-26-5135	1	270	-1.09965	-0.464313	LH-CIL
TCGA-02-0001	1	279	-2.06651	-1.75769	LH-CIL
TCGA-08-0375	1	279	-1.70842	-1.61303	LH-CIL
TCGA-06-0141	1	280	2.3739	-2.17568	LH-CIL
TCGA-26-1799	1	285	-0.526692	-0.44445	LH-CIL
TCGA-06-0686	1	286	0.655032	-1.65988	LH-CIL
TCGA-06-0648	1	294	-2.03071	-2.00028	LH-CIL
TCGA-26-1440	1	296	-0.526692	-0.534109	LH-CIL
TCGA-02-0027	1	315	0.583413	-1.76517	LH-CIL
TCGA-06-0237	1	315	-0.813171	-0.0856893	LH-CIL
TCGA-08-0348	1	316	-1.06384	-0.682061	LH-CIL
TCGA-27-2519	1	316	-1.06384	-1.8602	LH-CIL
TCGA-06-0130	1	320	-1.56518	-1.57752	LH-CIL
TCGA-08-0390	1	322	-1.06384	-0.346534	LH-CIL
TCGA-06-0139	1	327	-0.9206	-0.310143	LH-CIL
TCGA-19-1385	1	327	-1.56518	-1.35439	LH-CIL
TCGA-08-0380	1	330	-1.09965	-0.300657	LH-CIL
TCGA-12-3650	1	333	-0.383453	-0.550532	LH-CIL
TCGA-14-0789	1	342	-0.741551	-0.311183	LH-CIL
TCGA-06-0143	1	357	-0.311833	-0.192652	LH-CIL
TCGA-12-3653	1	357	-0.0253544	-0.398483	LH-CIL
TCGA-08-0512	1	358	-1.13546	-0.896118	LH-CIL
TCGA-19-0955	1	358	-1.45775	-1.10879	LH-CIL
TCGA-06-0644	1	375	-0.383453	-0.0677361	LH-CIL
TCGA-02-0339	1	377	-0.741551	0.120535	LH-CIL
TCGA-12-0769	1	378	-0.240213	-0.503028	LH-CIL
TCGA-02-0052	1	383	0.117885	-1.53154	LH-CIL
TCGA-32-4211	1	383	-1.09965	-0.533645	LH-CIL
TCGA-19-1787	1	385	-0.741551	0.112229	LH-CIL
TCGA-19-1388	1	394	-0.848981	-0.289669	LH-CIL
TCGA-16-1063	1	425	-0.383453	-0.549801	LH-CIL
TCGA-19-0963	1	434	-0.669931	-0.432917	LH-CIL
TCGA-27-2527	1	438	-2.03071	-2.10052	LH-CIL
TCGA-02-0047	1	448	0.475983	-2.04452	LH-CIL
TCGA-06-0189	1	454	-1.6368	-0.883758	LH-CIL
TCGA-08-0386	1	478	-0.311833	-0.4787	LH-CIL
TCGA-27-2528	1	480	-0.562502	-0.322103	LH-CIL
TCGA-27-2523	1	489	-2.53204	-2.87519	LH-CIL
TCGA-02-0451	1	493	1.33542	-1.63535	LH-CIL
TCGA-27-1831	1	505	-0.669931	-0.14844	LH-CIL
TCGA-14-2554	1	532	-0.455072	-0.264182	LH-CIL
TCGA-08-0516	1	561	0.619223	-1.36055	LH-CIL
TCGA-06-0168	1	579	-0.88479	-0.79392	LH-CIL
TCGA-15-1446	1	581	0.726652	-1.10795	LH-CIL
TCGA-RR-A6KC	1	625	-0.99222	-0.337155	LH-CIL
TCGA-02-0011	1	630	1.83676	-2.00249	LH-CIL
TCGA-02-0075	1	634	-0.705741	-1.69994	LH-CIL
TCGA-27-1835	1	648	-0.705741	-0.520714	LH-CIL
TCGA-08-0244	1	690	-0.95641	-1.24392	LH-CIL
TCGA-14-1451	1	703	-0.9206	-0.119258	LH-CIL
TCGA-19-2629	1	737	-1.35032	-0.293472	LH-CIL
TCGA-27-2518	1	753	-2.20975	-2.42172	LH-CIL
TCGA-02-0070	1	762	0.0820751	-1.19607	LH-CIL
TCGA-19-1390	1	772	-0.741551	-0.289255	LH-CIL
TCGA-12-3648	1	784	-0.168594	-0.458823	LH-CIL
TCGA-12-0670	1	790	-0.88479	-0.125325	LH-CIL
TCGA-14-0866	1	801	-0.705741	0.149301	LH-CIL
TCGA-02-0068	1	804	-2.20975	-1.85142	LH-CIL
TCGA-06-1800	1	815	-0.383453	-0.934215	LH-CIL
TCGA-27-1836	1	914	-0.705741	0.154505	LH-CIL
TCGA-12-3652	1	1050	-0.741551	0.168864	LH-CIL
TCGA-12-0827	1	1179	-1.31451	-0.426214	LH-CIL
TCGA-06-0184	1	1228	-0.0253544	-1.78958	LH-CIL
TCGA-02-0025	1	1300	-2.06651	-2.04732	LH-CIL
TCGA-06-0125	1	1439	-0.168594	-0.52616	LH-CIL
TCGA-15-1444	1	1537	-1.81585	-1.55884	LH-CIL
TCGA-02-0085	1	1561	-1.49356	-1.24466	LH-CIL
TCGA-06-0176	1	1562	-1.81585	-1.79963	LH-CIL
TCGA-02-0016	1	1699	0.869891	-1.95891	LH-CIL
TCGA-12-0707	2	0	0.798272	0.585569	LH-CIL
TCGA-RR-A6KB	2	0	-0.598312	0.370126	LH-CIL
TCGA-06-0126	2	3	3.87792	-0.704194	LH-CIL
TCGA-12-0657	2	3	0.296934	1.06581	LH-CIL
TCGA-28-1757	2	4	1.37123	1.35622	LH-CIL
TCGA-19-2624	2	5	0.511793	1.05053	LH-CIL
TCGA-28-1746	2	6	0.798272	0.981266	LH-CIL
TCGA-41-4097	2	6	0.905701	1.38537	LH-CIL
TCGA-06-0122	2	8	0.475983	0.988257	LH-CIL
TCGA-08-0392	2	9	0.225314	-0.371199	LH-CIL
TCGA-06-0750	2	28	0.117885	0.598869	LH-CIL
TCGA-08-0359	2	29	-0.347643	0.149638	LH-CIL
TCGA-14-1794	2	30	0.261124	0.909685	LH-CIL
TCGA-41-3392	2	30	1.12056	0.690813	LH-CIL
TCGA-14-1396	2	34	-0.311833	0.397258	LH-CIL
TCGA-14-1453	2	35	0.404364	0.746954	LH-CIL
TCGA-28-1755	2	47	-0.419263	0.445688	LH-CIL
TCGA-12-0618	2	50	-0.0969741	1.08738	LH-CIL
TCGA-19-5955	2	54	0.368554	-0.299039	LH-CIL
TCGA-14-1795	2	60	0.798272	0.959688	LH-CIL
TCGA-06-0649	2	62	2.15905	-1.34688	LH-CIL
TCGA-14-0867	2	62	0.619223	1.56442	LH-CIL
TCGA-06-0749	2	66	0.905701	0.272172	LH-CIL
TCGA-14-0787	2	68	-0.383453	0.179455	LH-CIL
TCGA-06-0145	2	71	-0.347643	0.378874	LH-CIL
TCGA-26-6174	2	71	2.40971	0.165875	LH-CIL
TCGA-06-0197	2	79	-0.347643	0.686491	LH-CIL
TCGA-12-0692	2	80	0.834082	0.695705	LH-CIL
TCGA-06-0747	2	82	0.619223	0.0955443	LH-CIL
TCGA-06-5418	2	83	-0.240213	0.487031	LH-CIL
TCGA-06-0169	2	95	0.0462653	0.0772721	LH-CIL
TCGA-06-0157	2	97	0.117885	0.244491	LH-CIL
TCGA-06-0645	2	98	0.834082	1.89886	LH-CIL
TCGA-14-0812	2	99	0.655032	1.5852	LH-CIL
TCGA-19-1789	2	99	-0.168594	0.113092	LH-CIL
TCGA-19-0964	2	103	-0.669931	0.163055	LH-CIL
TCGA-12-1099	2	104	-0.168594	0.923727	LH-CIL
TCGA-02-0099	2	106	-0.204404	0.991984	LH-CIL
TCGA-19-1392	2	106	0.511793	0.760558	LH-CIL
TCGA-08-0510	2	107	-0.0611642	0.267409	LH-CIL
TCGA-06-5410	2	108	-0.0253544	0.186839	LH-CIL
TCGA-06-1087	2	109	2.66038	-1.16413	LH-CIL
TCGA-06-5856	2	114	-0.0253544	1.20669	LH-CIL
TCGA-14-1401	2	114	0.440173	1.03015	LH-CIL
TCGA-08-0246	2	119	2.15905	-1.78497	LH-CIL
TCGA-06-6388	2	120	-0.132784	-0.0930388	LH-CIL
TCGA-02-0281	2	121	0.0820751	0.780905	LH-CIL
TCGA-12-1098	2	121	0.225314	0.77211	LH-CIL
TCGA-19-2625	2	124	0.762462	1.30475	LH-CIL
TCGA-4W-AA9R	2	124	3.77049	-1.79318	LH-CIL
TCGA-06-1805	2	128	0.0104554	1.2046	LH-CIL
TCGA-02-0333	2	133	0.117885	-0.18834	LH-CIL
TCGA-41-3393	2	135	-0.204404	0.717218	LH-CIL
TCGA-06-0646	2	136	-0.0253544	0.719421	LH-CIL
TCGA-06-5412	2	138	0.762462	1.22899	LH-CIL
TCGA-28-1760	2	143	-0.419263	0.528264	LH-CIL
TCGA-02-0003	2	144	-0.0611642	0.506867	LH-CIL
TCGA-19-5953	2	144	-0.168594	1.09025	LH-CIL
TCGA-27-1830	2	146	0.261124	-0.344886	LH-CIL
TCGA-06-0210	2	151	-0.526692	0.48673	LH-CIL
TCGA-19-1790	2	154	0.0462653	0.370926	LH-CIL
TCGA-06-5417	2	155	0.225314	1.29439	LH-CIL
TCGA-06-0745	2	164	1.6219	1.03013	LH-CIL
TCGA-06-6390	2	164	0.404364	1.02547	LH-CIL
TCGA-19-5958	2	164	3.34077	-0.600769	LH-CIL
TCGA-06-0158	2	166	0.189505	0.705691	LH-CIL
TCGA-12-0775	2	167	-0.0253544	1.38065	LH-CIL
TCGA-08-0531	2	168	3.77049	-1.8068	LH-CIL
TCGA-14-1827	2	179	1.01313	1.17778	H-CIL
TCGA-OX-A56R	2	180	-0.132784	0.258784	H-CIL
TCGA-12-0620	2	181	0.153695	0.1388	H-CIL
TCGA-19-1387	2	181	-0.168594	0.707451	H-CIL
TCGA-06-2566	2	182	-0.383453	0.702808	H-CIL
TCGA-41-3915	2	184	2.40971	-0.53761	H-CIL
TCGA-12-0691	2	186	0.0820751	0.0989927	H-CIL
TCGA-14-1458	2	187	-0.0611642	0.0819183	H-CIL
TCGA-14-0783	2	189	1.04894	1.19627	H-CIL
TCGA-12-1090	2	190	1.12056	0.13174	H-CIL
TCGA-06-1086	2	193	0.619223	-0.160086	H-CIL
TCGA-08-0353	2	195	-0.168594	0.497982	H-CIL
TCGA-12-1602	2	195	0.117885	0.190146	H-CIL
TCGA-06-0206	2	197	1.04894	-0.235025	H-CIL
TCGA-19-5956	2	198	1.83676	1.11757	H-CIL
TCGA-08-0524	2	199	0.189505	-0.261001	H-CIL
TCGA-06-0877	2	204	0.0820751	1.5643	H-CIL
TCGA-19-2631	2	213	-0.347643	0.0156584	H-CIL
TCGA-19-4065	2	214	0.941511	-0.409027	H-CIL
TCGA-14-1452	2	216	-0.276023	0.421495	H-CIL
TCGA-26-1443	2	217	-0.419263	0.039662	H-CIL
TCGA-06-0878	2	218	0.225314	0.642091	H-CIL
TCGA-14-1829	2	218	0.117885	1.16487	H-CIL
TCGA-19-1786	2	218	0.905701	0.398544	H-CIL
TCGA-06-1084	2	226	-0.0253544	-0.139778	H-CIL
TCGA-19-2623	2	229	0.368554	-0.291678	H-CIL
TCGA-14-1825	2	232	0.0820751	0.365342	H-CIL
TCGA-28-1751	2	232	1.87257	1.7291	H-CIL
TCGA-08-0511	2	235	-0.0969741	0.449329	H-CIL
TCGA-06-6389	2	237	0.296934	1.48661	H-CIL
TCGA-26-6173	2	241	0.0104554	0.255573	H-CIL
TCGA-19-5954	2	242	0.619223	1.65908	H-CIL
TCGA-19-5951	2	244	0.655032	0.395051	H-CIL
TCGA-06-5411	2	254	0.153695	-0.107558	H-CIL
TCGA-28-1750	2	254	0.762462	-0.0357879	H-CIL
TCGA-28-1752	2	258	2.62457	-1.37663	H-CIL
TCGA-06-5415	2	260	-0.634122	0.296831	H-CIL
TCGA-26-A7UX	2	260	-0.347643	0.580337	H-CIL
TCGA-06-1801	2	263	0.869891	1.54942	H-CIL
TCGA-02-0086	2	268	-0.490882	0.665279	H-CIL
TCGA-06-5413	2	268	0.511793	0.503458	H-CIL
TCGA-06-0876	2	271	0.547603	0.769335	H-CIL
TCGA-12-0828	2	272	-0.0253544	0.353659	H-CIL
TCGA-41-2573	2	272	0.475983	1.59312	H-CIL
TCGA-06-5414	2	273	0.0462653	0.548445	H-CIL
TCGA-19-1386	2	276	-0.455072	0.648063	H-CIL
TCGA-12-0776	2	277	1.08475	0.533985	H-CIL
TCGA-12-1096	2	277	0.153695	0.65086	H-CIL
TCGA-06-0875	2	279	0.0104554	0.155629	H-CIL
TCGA-28-1749	2	280	0.225314	1.19582	H-CIL
TCGA-02-0446	2	282	-0.0253544	0.507216	H-CIL
TCGA-26-5132	2	286	-0.0969741	1.18308	H-CIL
TCGA-12-1598	2	287	0.261124	0.307618	H-CIL
TCGA-41-2575	2	290	0.225314	1.78638	H-CIL
TCGA-19-2619	2	294	-0.240213	0.562943	H-CIL
TCGA-06-0148	2	298	0.404364	0.689639	H-CIL
TCGA-02-0321	2	301	0.0462653	-0.11003	H-CIL
TCGA-26-1438	2	305	0.547603	1.023	H-CIL
TCGA-02-0074	2	310	0.583413	0.987312	H-CIL
TCGA-06-0190	2	313	0.117885	0.287847	H-CIL
TCGA-12-0619	2	316	-0.455072	0.652627	H-CIL
TCGA-27-2521	2	316	1.08475	0.283271	H-CIL
TCGA-02-0430	2	321	-0.490882	0.607221	H-CIL
TCGA-02-0009	2	322	-0.383453	0.631236	H-CIL
TCGA-02-0338	2	322	0.189505	-0.0827419	H-CIL
TCGA-02-0325	2	323	0.404364	0.779313	H-CIL
TCGA-12-0821	2	323	0.296934	-0.295867	H-CIL
TCGA-02-0038	2	326	1.19218	1.36681	H-CIL
TCGA-02-0269	2	327	-0.132784	-0.158009	H-CIL
TCGA-08-0520	2	327	-0.526692	0.196723	H-CIL
TCGA-06-5408	2	342	0.153695	1.29134	H-CIL
TCGA-19-5950	2	343	-0.204404	0.681387	H-CIL
TCGA-02-0004	2	345	0.225314	1.06984	H-CIL
TCGA-02-0440	2	345	0.0462653	0.467195	H-CIL
TCGA-28-1745	2	345	0.117885	-0.0821425	H-CIL
TCGA-12-1094	2	346	1.22799	0.719479	H-CIL
TCGA-27-1838	2	350	-0.240213	0.273608	H-CIL
TCGA-12-3649	2	351	1.69352	1.19819	H-CIL
TCGA-41-5651	2	351	0.547603	0.332655	H-CIL
TCGA-08-0360	2	352	0.368554	1.25198	H-CIL
TCGA-12-3651	2	358	0.798272	0.271755	H-CIL
TCGA-06-0152	2	359	-0.383453	0.347114	H-CIL
TCGA-06-0238	2	359	-0.240213	0.659459	H-CIL
TCGA-06-0211	2	360	0.225314	1.12232	H-CIL
TCGA-12-1093	2	364	0.261124	1.65393	H-CIL
TCGA-02-0317	2	372	0.619223	1.32121	H-CIL
TCGA-06-0214	2	378	-0.490882	0.560568	H-CIL
TCGA-14-1459	2	378	0.905701	1.63957	H-CIL
TCGA-06-0154	2	389	-0.311833	0.85491	H-CIL
TCGA-06-0171	2	396	-0.455072	0.578721	H-CIL
TCGA-12-5295	2	399	-0.347643	-0.0523479	H-CIL
TCGA-15-1449	2	404	0.690842	0.986533	H-CIL
TCGA-41-2572	2	406	1.58609	1.36294	H-CIL
TCGA-12-1600	2	414	0.0820751	0.56211	H-CIL
TCGA-08-0347	2	419	2.66038	-1.78937	H-CIL
TCGA-15-0742	2	419	-0.526692	0.363297	H-CIL
TCGA-02-0285	2	422	-0.204404	0.522754	H-CIL
TCGA-26-1439	2	422	0.834082	0.679649	H-CIL
TCGA-12-0615	2	426	-0.311833	0.368365	H-CIL
TCGA-27-1837	2	427	-0.240213	0.420398	H-CIL
TCGA-06-0133	2	428	0.869891	1.05357	H-CIL
TCGA-02-0034	2	430	-0.383453	0.369649	H-CIL
TCGA-02-0289	2	432	0.655032	1.16043	H-CIL
TCGA-12-0780	2	434	0.153695	0.612594	H-CIL
TCGA-12-0616	2	439	0.547603	0.924111	H-CIL
TCGA-02-0422	2	441	-0.526692	0.327356	H-CIL
TCGA-12-1097	2	442	-1.17127	1.04189	H-CIL
TCGA-08-0356	2	447	0.296934	0.0336669	H-CIL
TCGA-4W-AA9T	2	449	-0.311833	-0.0914578	H-CIL
TCGA-12-0778	2	452	-0.240213	1.00661	H-CIL
TCGA-26-5133	2	452	-0.168594	0.417926	H-CIL
TCGA-28-5204	2	454	0.547603	1.03663	H-CIL
TCGA-06-0241	2	455	0.261124	1.12719	H-CIL
TCGA-08-0354	2	458	0.404364	0.791637	H-CIL
TCGA-02-0115	2	476	-0.347643	0.834655	H-CIL
TCGA-12-1095	2	482	0.153695	0.586763	H-CIL
TCGA-02-0330	2	484	0.296934	0.392189	H-CIL
TCGA-14-1034	2	485	0.511793	0.384988	H-CIL
TCGA-08-0525	2	486	0.117885	0.39333	H-CIL
TCGA-02-0258	2	503	0.332744	1.81286	H-CIL
TCGA-19-A6J5	2	504	-0.383453	0.447826	H-CIL
TCGA-06-0147	2	508	-0.276023	0.252271	H-CIL
TCGA-02-0089	2	516	-0.132784	1.02354	H-CIL
TCGA-08-0529	2	527	-0.598312	0.104351	H-CIL
TCGA-76-4927	2	535	3.19753	0.52474	H-CIL
TCGA-02-0266	2	539	0.475983	0.477202	H-CIL
TCGA-81-5911	2	539	0.941511	0.143129	H-CIL
TCGA-14-1821	2	541	0.547603	1.55581	H-CIL
TCGA-14-1823	2	543	0.619223	0.34619	H-CIL
TCGA-06-0221	2	548	0.189505	0.925307	H-CIL
TCGA-12-0703	2	551	-0.0969741	0.170981	H-CIL
TCGA-08-0522	2	555	0.0820751	0.529565	H-CIL
TCGA-27-1833	2	555	-0.347643	0.106481	H-CIL
TCGA-06-0192	2	557	0.905701	-0.371366	H-CIL
TCGA-02-0006	2	558	2.05162	0.332758	H-CIL
TCGA-12-0820	2	562	-0.0611642	0.874841	H-CIL
TCGA-19-5952	2	567	-0.598312	0.328073	H-CIL
TCGA-14-1037	2	587	-0.276023	0.786942	H-CIL
TCGA-08-0358	2	594	0.475983	1.35031	H-CIL
TCGA-06-0744	2	595	0.189505	0.465277	H-CIL
TCGA-02-0057	2	604	0.475983	1.09857	H-CIL
TCGA-02-0023	2	612	0.189505	0.23631	H-CIL
TCGA-12-0829	2	626	0.368554	0.0944486	H-CIL
TCGA-02-0015	2	627	-0.168594	0.994524	H-CIL
TCGA-06-0939	2	637	0.189505	0.91055	H-CIL
TCGA-12-1092	2	658	-0.383453	0.458074	H-CIL
TCGA-19-0957	2	666	0.0104554	-0.307516	H-CIL
TCGA-06-0138	2	674	0.440173	1.36396	H-CIL
TCGA-06-0743	2	679	0.332744	-0.330149	H-CIL
TCGA-06-0216	2	684	-0.240213	1.03724	H-CIL
TCGA-08-0355	2	685	-0.240213	0.67299	H-CIL
TCGA-02-0083	2	691	0.798272	1.04067	H-CIL
TCGA-06-0128	2	691	-0.490882	0.474903	H-CIL
TCGA-06-0879	2	699	0.261124	0.198961	H-CIL
TCGA-14-0786	2	701	0.225314	0.809854	H-CIL
TCGA-06-0137	2	702	0.0104554	0.452922	H-CIL
TCGA-02-0007	2	705	-0.276023	0.332969	H-CIL
TCGA-12-0822	2	715	0.583413	-0.403756	H-CIL
TCGA-12-0688	2	734	0.368554	0.0929269	H-CIL
TCGA-02-0026	2	748	-0.347643	0.779066	H-CIL
TCGA-12-0819	2	754	-0.311833	0.315886	H-CIL
TCGA-02-0337	2	764	0.261124	0.546819	H-CIL
TCGA-12-1599	2	769	0.869891	0.787227	H-CIL
TCGA-02-0332	2	782	0.225314	0.465059	H-CIL
TCGA-06-0187	2	801	2.94686	-1.7966	H-CIL
TCGA-02-0079	2	829	3.73468	-2.21121	H-CIL
TCGA-12-0826	2	845	0.762462	1.34338	H-CIL
TCGA-06-0188	2	866	3.34077	0.999968	H-CIL
TCGA-02-0069	2	873	2.19486	1.24077	H-CIL
TCGA-14-0871	2	880	1.51447	1.00914	H-CIL
TCGA-14-1454	2	918	0.332744	1.21007	H-CIL
TCGA-12-1091	2	929	-0.383453	0.170907	H-CIL
TCGA-26-1442	2	953	-0.240213	0.659312	H-CIL
TCGA-14-1402	2	975	-0.311833	0.0876851	H-CIL
TCGA-06-0129	2	989	0.296934	0.457248	H-CIL
TCGA-27-1834	2	1008	0.153695	0.352118	H-CIL
TCGA-08-0245	2	1057	0.0104554	0.376195	H-CIL
TCGA-02-0010	2	1077	1.33542	1.25181	H-CIL
TCGA-08-0357	2	1084	0.117885	-0.297813	H-CIL
TCGA-06-0185	2	1126	-0.0969741	0.689089	H-CIL
TCGA-12-0662	2	1161	0.440173	-0.188924	H-CIL
TCGA-12-0773	2	1311	0.0462653	0.566809	H-CIL
TCGA-12-3646	2	1315	0.475983	0.564422	H-CIL
TCGA-02-0432	2	1433	-0.168594	-0.0368699	H-CIL
TCGA-02-0024	2	1615	0.0104554	-0.0897766	H-CIL
TCGA-12-0772	2	1615	0.440173	0.755701	H-CIL
TCGA-15-1447	2	1618	0.404364	0.62078	H-CIL
TCGA-08-0351	2	1637	1.37123	0.127465	H-CIL
TCGA-06-0178	2	1642	-0.204404	0.796544	H-CIL
TCGA-08-0517	2	1770	0.117885	1.04509	H-CIL
TCGA-12-3644	2	1807	1.08475	1.38246	H-CIL
TCGA-12-0656	2	2005	0.189505	0.595675	H-CIL
TCGA-02-0021	2	2362	0.153695	1.09873	H-CIL
TCGA-02-0014	2	2512	0.475983	0.977913	H-CIL
TCGA-12-0818	2	2791	0.0462653	1.19215	H-CIL
TCGA-02-0113	2	2818	0.189505	0.0694271	H-CIL
TCGA-08-0344	2	3310	0.189505	1.07707	H-CIL
TCGA-12-1088	2	3881	1.04894	1.01419	H-CIL
