## Supplementary material for "Gibbs Process Determines Survival and Reveals Contact-Inhibition Genes in Glioblastoma Multiforme": Supplemental_Data_09_DGE.xlsx

### Sheet: Cluster.2.ELCI.ECI.DEGs.csv
ID	mRNA	logFC	FDR	Cluster.1	Cluster.2	Delta	Difference
GFAP	GFAP	-9.3885	0	771390	472675	7.24219e+06	298715
CLU	CLU	-11.7389	4.03064e-145	527831	284360	6.19616e+06	243471
GAPDH	GAPDH	-10.1788	6.03255e-263	202126	155589	2.0574e+06	46536.8
SPP1	SPP1	-8.1156	5.93502e-181	232065	109889	1.88335e+06	122176
CHI3L1	CHI3L1	-6.27779	5.58144e-87	290844	138021	1.82586e+06	152824
EEF1A1	EEF1A1	-7.33138	0	138455	154289	1.01506e+06	-15833.7
UBC	UBC	-7.24262	0	101193	85317.2	732902	15875.8
AQP1	AQP1	-10.4472	4.33533e-74	69682.5	38316.3	727990	31366.2
GNAS	GNAS	-7.93433	0	71239.7	63376.5	565239	7863.15
GLUL	GLUL	-8.16813	0	68911	51679	562874	17232
CST3	CST3	-8.79045	1.36983e-135	63434.2	48737.5	557615	14696.6
APP	APP	-9.04638	1.75707e-180	57439	48491	519615	8948.05
ITM2C	ITM2C	-9.31305	1.17945e-105	55386	38661	515812	16725
PTPRZ1	PTPRZ1	-7.74446	0	65704	62980.9	508842	2723.15
YWHAE	YWHAE	-9.88905	0	45542	44184	450367	1357.93
CFL1	CFL1	-9.65294	0	43277.6	37933.3	417756	5344.31
HSPA8	HSPA8	-7.40737	3.17573e-111	52309.8	51175.1	387478	1134.67
HSP90AA1	HSP90AA1	-9.9017	0	38443.8	33845.1	380659	4598.67
CRYAB	CRYAB	-6.68283	1.8051e-123	48929.3	46210	326986	2719.29
LTF	LTF	-9.31704	6.25754e-60	34972.9	15758	325843	19214.9
CD63	CD63	-8.53228	6.15192e-47	37940.2	35418	323716	2522.18
MYL6	MYL6	-9.94256	4.00892e-220	32152.2	32174.9	319675	-22.6876
SOD2	SOD2	-6.07102	1.93892e-83	50943.7	39034.8	309280	11908.9
RPLP0	RPLP0	-9.67228	1.46549e-301	30081.5	37691.7	290957	-7610.2
CKB	CKB	-7.86568	3.83497e-55	34434.3	25271.7	270849	9162.62
CNN3	CNN3	-7.31293	1.77808e-277	36309.3	33064	265527	3245.32
ANXA5	ANXA5	-9.61218	0	26785.6	24908.7	257468	1876.91
TUBB	TUBB	-6.15463	2.67425e-246	41007	39490.2	252383	1516.88
APLP2	APLP2	-8.84118	8.07984e-259	27707.4	23029.2	244966	4678.24
GNB2L1	GNB2L1	-7.42116	5.7911e-125	32539.5	32284.9	241481	254.561
CALM1	CALM1	-7.73839	5.74375e-67	30973.8	30249.2	239687	724.584
H3F3B	H3F3B	-9.27723	2.354e-78	25320.9	23782	234908	1538.89
ITM2B	ITM2B	-7.18892	1.08653e-98	30674.1	27026.3	220514	3647.77
LRP1	LRP1	-6.8431	2.07669e-161	30656.4	27979.3	209785	2677.13
TMSB10	TMSB10	-6.42317	2.31337e-129	32381.1	30787.1	207990	1594.01
ATP1A1	ATP1A1	-9.23801	2.5769e-224	21491.1	19189.9	198535	2301.18
YWHAZ	YWHAZ	-8.89738	4.94123e-69	20706	19204.7	184229	1501.3
LDHA	LDHA	-6.6819	0	27481.8	23172.8	183631	4308.94
C1orf61	C1orf61	-6.57132	1.08477e-197	27294.7	32563.1	179362	-5268.42
LDHB	LDHB	-8.76905	6.04595e-183	20292.8	20110.3	177949	182.499
YWHAQ	YWHAQ	-8.28932	9.80843e-174	21325	21655.7	176770	-330.66
NRCAM	NRCAM	-8.62191	3.22192e-103	20415.6	16170.6	176021	4245
HTRA1	HTRA1	-9.26308	6.34502e-54	18815.7	14473.8	174292	4341.9
RPL19	RPL19	-8.37398	0	20721.7	21117.9	173523	-396.145
GJA1	GJA1	-7.83413	8.05159e-137	21751.3	16726.1	170402	5025.19
MSN	MSN	-6.94585	9.10421e-200	24093.8	19648.9	167352	4444.88
GNAI2	GNAI2	-7.62298	2.20996e-94	21803.7	19819.1	166209	1984.6
TUBB2A	TUBB2A	-6.037	1.73145e-259	25846.7	19762.4	156037	6084.28
RPL13	RPL13	-8.21832	0	18912.3	21162.9	155427	-2250.64
C1QB	C1QB	-6.61885	2.42801e-65	22362.1	17338.9	148012	5023.2
P4HB	P4HB	-6.19165	0	22977	21063.6	142266	1913.4
HBB	HBB	-8.91957	8.39409e-61	15919	12972.1	141991	2946.89
CTNNA1	CTNNA1	-8.87006	3.13676e-90	15528.7	13616.2	137740	1912.51
OAZ1	OAZ1	-6.19682	2.64249e-156	22076.3	21660.2	136803	416.127
COL4A1	COL4A1	-7.61097	1.58673e-60	17696	18088.9	134684	-392.891
RTN4	RTN4	-6.47253	2.40839e-121	19981	16150.6	129328	3830.36
RPL32	RPL32	-6.382	3.06932e-291	20225.4	24222.2	129079	-3996.8
PABPC1	PABPC1	-7.94794	1.41152e-204	15798	15996.6	125562	-198.638
WLS	WLS	-8.41403	9.55396e-82	14546	12774	122390	1771.95
SERF2	SERF2	-7.67676	2.88609e-187	15913	14556.9	122160	1356.11
ARL6IP1	ARL6IP1	-6.42849	0	18662.9	17585.4	119974	1077.44
COL4A2	COL4A2	-7.10807	3.85377e-87	16713.7	16541.4	118802	172.302
MLC1	MLC1	-6.76667	7.45028e-32	16988.7	16037.7	114957	951.068
CHI3L2	CHI3L2	-7.10834	1.31978e-60	16106.5	14081.4	114491	2025.1
GPC1	GPC1	-6.33935	5.55783e-62	17760.1	16074.7	112588	1685.41
RHOC	RHOC	-7.40598	2.03401e-66	15133.3	15757.4	112077	-624.132
DAZAP2	DAZAP2	-8.38938	1.5811e-12	13126.6	11712.7	110124	1413.91
C1QA	C1QA	-7.65979	5.13515e-51	13901.8	11253.7	106485	2648.07
FHL1	FHL1	-6.60165	4.91265e-175	14694.7	14199.6	97009.5	495.089
WDR1	WDR1	-7.2848	1.25756e-239	13242.5	10724.4	96468.6	2518.09
WBP2	WBP2	-8.26574	4.77654e-170	11178.4	8878.02	92397.5	2300.34
GATM	GATM	-7.43654	1.4752e-151	12225.1	12044.9	90912.4	180.24
TTYH1	TTYH1	-6.09724	4.38283e-90	14577.7	13638	88884	939.727
MYH9	MYH9	-7.06938	1.02319e-136	12423.9	13044.3	87829.3	-620.389
TSPAN7	TSPAN7	-6.86811	4.21778e-236	12667.9	10259.5	87004.3	2408.37
CD163	CD163	-8.41069	1.61629e-83	10130.3	9959.36	85203	170.956
BGN	BGN	-7.08744	1.79741e-105	12018	13680.8	85176.8	-1662.79
CD9	CD9	-6.8916	1.23001e-208	12137.3	11151.8	83645.3	985.464
CD151	CD151	-8.22534	6.60651e-30	10047.7	8678.17	82646	1369.56
PLEC	PLEC	-6.61941	9.44945e-162	12235.9	9313.45	80994.2	2922.42
PTGES3	PTGES3	-7.61204	1.91938e-165	10631.6	9755.43	80928.5	876.211
NPC2	NPC2	-7.87309	4.63082e-159	10269.7	8203.45	80854.1	2066.24
GOLM1	GOLM1	-7.83591	2.04479e-40	10210.9	8761.15	80011.4	1449.71
PHC2	PHC2	-7.21529	2.54626e-154	11042.2	10408.9	79672.6	633.288
RPS2	RPS2	-6.89974	4.05907e-203	11509.5	11415.7	79412.8	93.8646
PRCP	PRCP	-8.08617	1.83747e-306	9696.73	9267.81	78409.4	428.919
COL1A1	COL1A1	-6.67627	7.50003e-35	11582	29572.1	77324.6	-17990.1
PREX1	PREX1	-7.23653	4.76288e-39	10679.7	10051	77284.2	628.749
ILF3	ILF3	-7.04793	1.45819e-55	10721.9	10179.8	75567.3	542.101
FCGR3A	FCGR3A	-6.12743	3.71419e-76	11987.9	8583.45	73455	3404.46
F3	F3	-7.04655	7.61465e-60	10129.4	6112.02	71377.1	4017.34
MMP14	MMP14	-7.9856	9.35252e-35	8800.91	9761.85	70280.5	-960.942
TLN1	TLN1	-6.11735	4.08919e-94	11326.7	11238.4	69289.2	88.2776
SLC6A8	SLC6A8	-7.82709	1.32983e-71	8852.36	6941.3	69288.3	1911.07
RPL36	RPL36	-6.46377	1.50186e-188	10605.1	12644.1	68549.2	-2039.01
C19orf63	C19orf63	-7.30968	1.26068e-261	9162.59	8566.38	66975.6	596.208
BTG2	BTG2	-7.54924	1.42677e-191	8849.77	5030.53	66809	3819.24
XRCC5	XRCC5	-6.60445	1.91582e-244	10035	10463.5	66275.3	-428.556
AGAP2	AGAP2	-6.83982	2.77268e-67	9636.05	3920.77	65908.9	5715.28
TGOLN2	TGOLN2	-7.54843	5.45502e-71	8722.18	7597.06	65838.8	1125.12
APH1A	APH1A	-6.64954	1.57488e-257	9679.82	9000.79	64366.3	679.031
SRP14	SRP14	-7.9376	1.75551e-141	7986.45	7961.62	63393.3	24.8375
SHISA5	SHISA5	-7.07362	5.10748e-50	8926.59	8111.7	63143.3	814.889
OLIG1	OLIG1	-7.42794	2.72465e-57	8447.55	10996.2	62747.8	-2548.62
BZW1	BZW1	-7.14554	1.25188e-121	8767.95	9358.66	62651.7	-590.705
GNA12	GNA12	-6.07283	1.24594e-96	10296.1	8782.85	62526.7	1513.29
MACF1	MACF1	-6.60059	1.35009e-81	9335.41	9160.87	61619.2	174.537
CAPN2	CAPN2	-6.64706	8.44044e-159	9260.73	6726.62	61556.6	2534.11
SUB1	SUB1	-6.5936	1.08211e-67	9177.55	8756.45	60513.1	421.099
CLDND1	CLDND1	-6.71018	4.42558e-51	8800.23	8938.09	59051.1	-137.858
C1orf43	C1orf43	-6.05532	1.32672e-158	9637.36	9942.66	58357.3	-305.296
SSR2	SSR2	-6.87958	1.38335e-74	8399.41	8685.89	57784.4	-286.485
H3F3A	H3F3A	-6.37918	2.90672e-219	9028.5	8596.68	57594.5	431.819
BAT3	BAT3	-6.98184	2.05162e-181	8157.86	7432.87	56956.9	724.991
WNK1	WNK1	-7.18977	5.64892e-57	7715.41	7883.6	55472	-168.187
ITGA7	ITGA7	-7.43364	7.91895e-98	7441.86	7205.87	55320.1	235.991
C7orf42	C7orf42	-7.10052	1.79027e-263	7736.09	6738.79	54930.3	997.304
LAPTM4B	LAPTM4B	-7.24673	2.35157e-143	7188.14	7653.83	52090.5	-465.693
EZR	EZR	-7.01065	5.03268e-67	7429.91	6983.72	52088.5	446.186
SERPINE2	SERPINE2	-6.06763	2.66535e-139	8386.64	7678.94	50887	707.7
HSBP1	HSBP1	-6.21314	2.03735e-112	8152.59	9372.4	50653.2	-1219.81
VDAC1	VDAC1	-6.4881	3.13245e-83	7727.95	6794.26	50139.8	933.699
GRB2	GRB2	-6.63446	6.81659e-122	7376.23	6281.87	48937.3	1094.35
RPS10	RPS10	-7.08918	5.87374e-263	6871.64	9070.66	48714.3	-2199.02
KPNB1	KPNB1	-6.10993	7.9798e-86	7965.73	7564.38	48670.1	401.344
CTSL1	CTSL1	-6.3832	1.30392e-60	7511.09	5551.23	47944.8	1959.86
COX8A	COX8A	-7.32422	3.20559e-28	6532.41	5967.36	47844.8	565.047
ANXA6	ANXA6	-6.21969	4.32096e-141	7628.55	6713.89	47447.2	914.652
SPOCD1	SPOCD1	-7.58184	1.15124e-105	6171	3596.72	46787.5	2574.28
TP53INP2	TP53INP2	-6.53355	1.94442e-35	7133.55	5139.36	46607.3	1994.18
ST13	ST13	-6.18299	9.25283e-43	7517	6764.64	46477.6	752.362
CCT2	CCT2	-6.15106	3.13057e-201	7543.05	13147.5	46397.7	-5604.47
TRIM47	TRIM47	-7.38879	9.88447e-193	6248.82	4648.66	46171.2	1600.16
SULF2	SULF2	-6.48896	3.85501e-146	7075.77	6416.3	45914.4	659.475
STAT1	STAT1	-6.78	2.87378e-214	6538.32	8549.13	44329.8	-2010.81
TADA3	TADA3	-7.57771	3.78832e-130	5720.41	5020.36	43347.6	700.047
LARP1	LARP1	-6.2053	2.09026e-113	6739.73	6044.72	41822	695.004
PLXND1	PLXND1	-7.14693	5.12544e-20	5837.68	5195.74	41721.5	641.937
PTPLAD1	PTPLAD1	-6.36502	3.85664e-134	6517.14	6402.7	41481.7	114.434
RPSA	RPSA	-6.14203	3.9607e-227	6713.05	9301.28	41231.8	-2588.23
GDF1	GDF1	-6.80892	7.28117e-95	5973.82	3957.17	40675.2	2016.65
C11orf58	C11orf58	-6.43355	1.4306e-148	6272.09	7014.74	40351.8	-742.654
CAMK2D	CAMK2D	-7.27282	3.73776e-21	5522.09	5097.15	40161.2	424.942
C1orf144	C1orf144	-6.32905	3.47234e-24	6187.32	6377.49	39159.9	-190.171
PDE4B	PDE4B	-6.51454	2.6393e-91	5999.59	6032.81	39084.6	-33.2176
CLASP2	CLASP2	-7.3498	1.03369e-34	5311.09	5529.57	39035.5	-218.484
MYO10	MYO10	-6.6064	8.10661e-216	5905	5676.06	39010.8	228.936
KIDINS220	KIDINS220	-7.01232	2.00911e-119	5317.27	4666.85	37286.4	650.422
LITAF	LITAF	-6.01656	1.32159e-62	6169.59	4949.53	37119.7	1220.06
M6PR	M6PR	-6.75705	6.47778e-206	5398.55	4953.7	36478.3	444.843
AGPAT5	AGPAT5	-6.94717	1.60129e-272	5244.45	4846.53	36434.1	397.923
GPR107	GPR107	-7.17237	6.93952e-236	5002.27	4918.4	35878.1	83.8685
TNFRSF21	TNFRSF21	-6.37073	6.51512e-132	5602	4784.45	35688.8	817.553
CSRP2	CSRP2	-6.22615	3.84964e-70	5717.23	4008.38	35596.3	1708.84
TBC1D14	TBC1D14	-6.32396	2.35496e-147	5603.77	4920.28	35438.1	683.496
IRS2	IRS2	-7.34272	1.42467e-95	4763.64	4675.91	34978	87.7215
SCHIP1	SCHIP1	-6.18919	2.39491e-18	5525.41	6294.17	34197.8	-768.761
KCNJ10	KCNJ10	-7.28544	1.97498e-74	4659	4328.85	33942.9	330.149
LIMA1	LIMA1	-6.07099	3.56514e-51	5493.09	6352	33348.5	-858.909
KTN1	KTN1	-6.48931	5.9828e-29	4965.09	4790.28	32220	174.814
PRDX4	PRDX4	-6.78113	1.48167e-268	4730.36	4875.32	32077.2	-144.956
C7orf59	C7orf59	-6.60987	6.15985e-23	4842.18	4458.4	32006.2	383.778
INTS3	INTS3	-6.9226	4.2342e-57	4564.77	3627.17	31600.1	937.603
CCT8	CCT8	-7.15787	6.66541e-277	4373.86	4569.02	31307.5	-195.158
MTDH	MTDH	-6.51666	2.97689e-302	4709.18	4615.66	30688.1	93.5222
MYL12A	MYL12A	-6.64684	1.31572e-74	4375.14	4119.26	29080.8	255.881
PAK2	PAK2	-6.40963	6.72043e-49	4506	4664.17	28881.8	-158.17
LLGL1	LLGL1	-6.71429	8.88299e-96	4173.55	3461.64	28022.4	711.907
CAND1	CAND1	-6.61966	1.14758e-233	4218.5	4795.64	27925	-577.138
HSD17B4	HSD17B4	-6.18598	1.0893e-94	4455.27	3787.57	27560.2	667.698
SLC2A3	SLC2A3	-6.57317	4.50511e-109	4187.5	3111.13	27525.1	1076.37
CD53	CD53	-6.79807	2.9099e-29	4028	3132.7	27382.6	895.298
C1QBP	C1QBP	-6.15129	1.44028e-35	4299.05	4300.81	26444.7	-1.76306
GDE1	GDE1	-6.94823	1.50197e-77	3790.55	3625.43	26337.6	165.12
HS6ST1	HS6ST1	-6.3077	2.9685e-74	4172.23	3199.85	26317.1	972.376
CTSS	CTSS	-6.44814	1.90197e-90	4079.91	3418.68	26307.8	661.228
GOT2	GOT2	-6.46375	2.2355e-117	3973.32	3712.26	25682.5	261.063
CLDN5	CLDN5	-6.30785	4.62619e-156	4058.45	3788.89	25600.1	269.561
GRSF1	GRSF1	-6.19434	1.32443e-44	4119.91	3979.55	25520.1	140.356
TPPP3	TPPP3	-6.60033	1.19901e-73	3705.32	2695.28	24456.3	1010.04
DYNLT1	DYNLT1	-6.56271	1.9368e-49	3686.68	3643.36	24194.6	43.3201
CD24	CD24	-6.63585	4.70038e-68	3626.18	3534.53	24062.8	91.6499
CNTNAP1	CNTNAP1	-6.40731	9.29754e-45	3731.68	2527.47	23910	1204.21
CLASP1	CLASP1	-7.11872	7.99258e-27	3352.86	3261.53	23868.1	91.3317
C19orf53	C19orf53	-6.63409	7.08949e-49	3554.55	3781.11	23581.2	-226.561
SMG7	SMG7	-6.49275	6.12881e-117	3575.64	3174.3	23215.7	401.338
NUDC	NUDC	-6.06958	1.21068e-183	3804.55	3344.17	23092	460.375
TMOD2	TMOD2	-6.63253	1.20762e-103	3473.77	3735.3	23039.9	-261.525
FCER1G	FCER1G	-6.31514	4.06418e-53	3630.5	2416.51	22927.1	1213.99
C9orf25	C9orf25	-6.84371	1.70185e-47	3319.5	3066.34	22717.7	253.16
EPS15	EPS15	-6.40113	3.34638e-198	3502.45	3315.19	22419.7	187.263
SLC35F1	SLC35F1	-6.33208	1.69898e-52	3529.55	2529.94	22349.4	999.609
FAM131B	FAM131B	-6.10351	7.68411e-76	3607.64	3675.85	22019.2	-68.2147
ATP6V1G1	ATP6V1G1	-6.08311	3.31244e-36	3539.5	3966.4	21531.2	-426.904
HES6	HES6	-6.14636	4.39254e-154	3430.73	4303.91	21086.5	-873.188
TNFRSF12A	TNFRSF12A	-6.29262	3.59999e-53	3342.05	2647.85	21030.2	694.194
NPTN	NPTN	-6.36182	5.52903e-64	3264.36	3240.64	20767.3	23.7253
UBE4A	UBE4A	-6.69534	3.94811e-192	3089.82	2952.09	20687.4	137.733
GYS1	GYS1	-6.28413	1.65837e-70	3260.05	2745.85	20486.5	514.194
ZNF358	ZNF358	-6.08741	1.51096e-116	3324.27	3336.32	20236.2	-12.0464
CXCR4	CXCR4	-6.21735	1.38579e-83	3251.55	2639.49	20216	612.056
SYMPK	SYMPK	-6.29219	3.84733e-52	3211	2953.23	20204.2	257.766
C19orf10	C19orf10	-6.15129	3.35415e-291	3283.68	3190.21	20198.9	93.4691
COMMD7	COMMD7	-6.48597	2.6395e-16	3051	3189.7	19788.7	-138.702
ASAP1	ASAP1	-6.35259	1.29388e-212	3089.5	3242.66	19626.3	-153.16
TSPAN13	TSPAN13	-6.58038	4.13899e-124	2973.59	2426.55	19567.3	547.038
SCCPDH	SCCPDH	-6.28146	7.36263e-80	3087.86	2961.11	19396.3	126.757
TMEM8A	TMEM8A	-6.4679	8.5643e-60	2986.27	2288.94	19314.9	697.337
C20orf108	C20orf108	-6.36728	5.91878e-167	2986.09	2860.55	19013.3	125.538
SMS	SMS	-6.54093	1.14748e-128	2901.95	2438.62	18981.5	463.338
NHP2	NHP2	-6.26712	4.47865e-153	2986.68	3012.13	18717.9	-25.4458
KPNA6	KPNA6	-6.33991	9.15588e-146	2926.73	2917.77	18555.2	8.96132
WIZ	WIZ	-6.04236	1.74717e-58	3040.5	2816.11	18371.8	224.394
S100A13	S100A13	-6.30302	3.65477e-41	2847.59	3203.43	17948.4	-355.835
PAQR8	PAQR8	-6.42873	2.86624e-87	2673.91	2993.43	17189.8	-319.516
SPG20	SPG20	-6.23251	7.65551e-109	2708.73	2755.64	16882.2	-46.911
KPNA3	KPNA3	-6.34284	3.34251e-28	2649.27	2709.49	16803.9	-60.2166
CCPG1	CCPG1	-6.19121	6.71584e-196	2696.68	2556.51	16695.7	140.171
GET4	GET4	7.98731	1.99882e-110	2081.59	1685.68	16626.3	395.91
DCAF5	DCAF5	-6.32992	9.08484e-202	2472.86	2345.17	15653	127.693
ETS2	ETS2	-6.0075	3.62747e-118	2524.45	1857.79	15165.7	666.667
PKP4	PKP4	-6.33801	4.66317e-86	2366.41	2459.83	14998.3	-93.4207
PNPLA2	PNPLA2	-6.00232	3.32366e-63	2428.64	1897.62	14577.4	531.019
TSR1	TSR1	-6.1431	9.85514e-128	2335.86	2172.91	14349.4	162.949
TMBIM4	TMBIM4	-6.03942	2.59811e-99	2370.18	2425.26	14314.5	-55.0735
C18orf1	C18orf1	-6.21489	7.57051e-43	1874.27	1713.62	11648.4	160.656
SPAST	SPAST	6.69395	3.22934e-170	1279.64	1302.17	8565.82	-22.5338
EEFSEC	EEFSEC	6.097	6.71496e-193	1052.59	979.723	6417.65	72.8675
PKIB	PKIB	6.1883	3.85321e-106	827.455	932.553	5120.54	-105.099
AXIN2	AXIN2	7.18541	4.27883e-139	688.091	594.574	4944.21	93.5164
BBS5	BBS5	6.78341	4.56743e-51	637.364	545.468	4323.5	91.8956
IGHMBP2	IGHMBP2	6.04915	9.57451e-65	655.864	570.809	3967.42	85.0551
SERP2	SERP2	7.30634	7.15322e-56	423.273	459.979	3092.58	-36.706
PTPRT	PTPRT	7.73184	8.39075e-62	350.909	339.319	2713.17	11.5899
C1orf56	C1orf56	6.46039	1.71021e-58	400.318	331.574	2586.21	68.7437
C3orf62	C3orf62	7.05424	3.48155e-74	327.182	305.404	2308.02	21.7776
COL27A1	COL27A1	6.60522	1.07853e-23	301.318	209.191	1990.27	92.1267
GNB1L	GNB1L	7.15239	2.61125e-226	270.864	254.936	1937.32	15.9275
COL15A1	COL15A1	6.96345	5.98332e-22	275.455	660.213	1918.11	-384.758
CD69	CD69	8.51684	3.82007e-94	221.318	146.915	1884.93	74.4033
APOOL	APOOL	7.90258	1.68675e-184	214.136	221.149	1692.23	-7.01257
CLTCL1	CLTCL1	6.13335	6.28199e-202	267.455	229.255	1640.39	38.1992
RPL32P3	RPL32P3	6.36087	1.98919e-100	249.182	227.681	1585.01	21.501
ATP2A3	ATP2A3	6.51277	4.60136e-106	229.773	184.319	1496.46	45.4536
APOBEC3F	APOBEC3F	8.56906	4.58038e-119	169.227	148.851	1450.12	20.3762
GIPC3	GIPC3	6.42726	9.29109e-77	217.773	186.149	1399.68	31.6238
TPK1	TPK1	6.24507	9.39585e-143	218.864	172.213	1366.82	46.6509
MYLK2	MYLK2	7.70451	2.23635e-111	175.909	162.766	1355.29	13.1431
CD72	CD72	7.68991	5.80248e-148	165.864	150.766	1275.48	15.0977
HOTAIR	HOTAIR	6.28048	9.72689e-22	203	89.5957	1274.94	113.404
GPIHBP1	GPIHBP1	7.55677	1.06326e-84	168.545	146.638	1273.66	21.9072
CLSPN	CLSPN	6.40128	1.14692e-100	189.045	241.957	1210.13	-52.912
EGF	EGF	6.96551	9.60073e-27	173.5	138.766	1208.52	34.734
MRGPRF	MRGPRF	6.38119	8.16387e-136	188.091	207.532	1200.24	-19.441
RTP4	RTP4	6.6335	1.50219e-189	178.682	231.574	1185.29	-52.8926
TTN	TTN	9.52698	1.41708e-204	123.136	115.979	1173.12	7.15764
CNN1	CNN1	7.99385	4.36454e-157	145.545	200.574	1163.47	-55.029
LTC4S	LTC4S	6.53601	7.0796e-19	177.318	93.3617	1158.95	83.9565
TUBB1	TUBB1	8.33874	3.73419e-236	138.364	143.915	1153.78	-5.55126
PRDM5	PRDM5	6.19535	2.7906e-131	183.909	192.489	1139.38	-8.58027
VAX2	VAX2	6.11293	7.25511e-128	185.227	184.596	1132.28	0.631528
OLFML1	OLFML1	6.02545	1.31184e-39	185.955	158.277	1120.46	27.6779
ANXA2P1	ANXA2P1	7.57785	1.27065e-134	141.773	122.34	1074.33	19.4323
CD52	CD52	6.82625	1.07284e-85	151.318	175.532	1032.94	-24.2137
ATAD5	ATAD5	6.22329	1.01572e-122	155.818	168.553	969.702	-12.735
RASSF3	RASSF3	6.35122	7.58954e-72	140.136	139.915	890.037	0.22147
C1QTNF2	C1QTNF2	6.48778	5.90078e-59	134.636	108.234	873.491	26.4023
PLEKHA9	PLEKHA9	6.18796	1.91042e-88	137.682	106.851	851.97	30.8308
PDIA2	PDIA2	6.01428	2.19371e-77	140.682	98.3404	846.099	42.3414
ANUBL1	ANUBL1	6.51427	2.38754e-74	127.864	144.17	832.939	-16.3066
COMTD1	COMTD1	6.50351	2.35355e-218	122.636	105.596	797.566	17.0406
MORN1	MORN1	6.48412	1.80911e-147	122.455	108.809	794.01	13.646
ITGB7	ITGB7	6.39193	1.4302e-99	122.818	91.2128	785.045	31.6054
ATP6AP1L	ATP6AP1L	6.11136	2.40864e-179	127.682	87.3191	780.309	40.3627
RPS2P32	RPS2P32	6.53967	2.44049e-84	112.364	85.4255	734.821	26.9381
GSG2	GSG2	7.18312	1.44613e-119	96.2273	111.851	691.212	-15.6238
ADCYAP1	ADCYAP1	7.20127	7.91689e-105	95.2273	74.7021	685.757	20.5251
IGFBPL1	IGFBPL1	7.2806	2.04653e-25	92.7727	111.149	675.441	-18.3762
CALB1	CALB1	7.75558	1.73767e-102	84.3636	101.17	654.289	-16.8066
GAN	GAN	7.5868	3.78762e-116	85.8636	96.2128	651.431	-10.3491
TMEM26	TMEM26	6.36252	1.51757e-134	99.5909	87.9787	633.649	11.6122
SOCS7	SOCS7	6.47218	9.45315e-131	96.9091	116.957	627.213	-20.0484
RPSAP9	RPSAP9	8.70493	3.92457e-175	69.8636	85.6809	608.158	-15.8172
RMST	RMST	6.16456	6.99472e-36	98.6364	78.1064	608.05	20.53
LPIN3	LPIN3	6.05874	1.85606e-37	99.8636	81.1702	605.048	18.6934
GDF9	GDF9	8.12051	1.62465e-198	74.3182	50.8723	603.502	23.4458
TRPV4	TRPV4	8.13809	4.88194e-109	71.6818	55.8936	583.353	15.7882
GATC	GATC	7.42482	1.88685e-85	76.5	79.7234	567.999	-3.2234
TNNI3K	TNNI3K	6.12834	1.38597e-105	87.5	76.4255	536.23	11.0745
SERHL2	SERHL2	7.70008	3.61769e-176	69.1364	71.9362	532.355	-2.79981
CSMD3	CSMD3	6.65152	3.8008e-61	77.1818	113.553	513.376	-36.3714
PHF7	PHF7	6.37819	9.85757e-113	79.9091	77.7021	509.675	2.20696
XK	XK	6.49141	3.92807e-93	78.5	97.2553	509.575	-18.7553
SYT14	SYT14	8.9326	7.1779e-148	55.5455	53.7872	496.165	1.75822
AGPAT9	AGPAT9	7.26674	1.06862e-71	67.1818	47.1064	488.193	20.0754
RPL19P12	RPL19P12	8.60599	2.96494e-178	56.0455	57	482.327	-0.954545
KIF19	KIF19	6.05623	8.9884e-52	78.8182	103.34	477.341	-24.5222
COL2A1	COL2A1	8.54418	8.69378e-47	55.5909	82.5745	474.979	-26.9836
CLUL1	CLUL1	13.0123	1.67383e-124	36.3182	35.4681	472.583	0.850097
PLN	PLN	6.56544	3.91676e-61	70.9091	61.8511	465.549	9.05803
CD3E	CD3E	6.12192	2.4353e-87	75.7273	96.8511	463.596	-21.1238
TPSAB1	TPSAB1	11.0316	1.88657e-61	42	76.8085	463.327	-34.8085
BANK1	BANK1	7.60884	7.69333e-105	60.8636	51	463.101	9.86364
CLDN7	CLDN7	7.20776	4.80015e-103	63.7273	46.3191	459.331	17.4081
PTK6	PTK6	8.59631	1.98011e-137	53.2727	35.3191	457.949	17.9536
MAB21L2	MAB21L2	7.56874	4.73938e-28	58.6364	38.0638	443.803	20.5725
C19orf73	C19orf73	7.6824	6.12439e-93	57.5455	46.2766	442.087	11.2689
ZNF660	ZNF660	6.7112	4.85539e-158	65.0455	71.2553	436.533	-6.20986
LAMP3	LAMP3	6.32507	2.03027e-47	68.5909	87.3191	433.842	-18.7282
CAPN12	CAPN12	7.73618	0	55.9545	38.9362	432.875	17.0184
LRGUK	LRGUK	8.11591	3.52633e-93	52.8182	36.3191	428.667	16.499
LRRC7	LRRC7	6.80428	3.14262e-59	62.9091	62.1277	428.051	0.781431
RPL13P5	RPL13P5	7.37374	5.49301e-135	57.4091	58	423.32	-0.590909
STARD5	STARD5	6.09306	5.07208e-124	66.9091	52.4043	407.681	14.5048
PIWIL2	PIWIL2	7.78105	4.16364e-66	52.3636	NA	407.444	#VALUE!
RBP4	RBP4	6.33885	8.46491e-36	63.9091	84.0851	405.11	-20.176
AGMAT	AGMAT	6.22095	4.11281e-86	64.8636	55.234	403.514	9.62959
TMIGD2	TMIGD2	6.13239	1.71783e-40	64.9091	47.9362	398.048	16.9729
PAPPA	PAPPA	6.05683	2.03508e-108	65.4091	116.532	396.172	-51.1228
GZMA	GZMA	7.23693	3.83555e-68	54.3182	62.9787	393.097	-8.66054
TRIM7	TRIM7	6.9783	2.49545e-97	55.8636	55.7021	389.833	0.161509
NKX6-1	NKX6-1	6.55993	2.26414e-42	58.8636	NA	386.141	#VALUE!
CTRL	CTRL	6.63555	3.10513e-157	57.7273	42.8511	383.052	14.8762
CST7	CST7	6.09208	1.06028e-104	62.2273	74.7872	379.093	-12.56
YSK4	YSK4	10.2374	1.96533e-69	36.8636	67.1277	377.387	-30.264
APOBEC3D	APOBEC3D	6.75716	6.5894e-58	55.7727	56.1915	376.865	-0.418762
C9orf68	C9orf68	6.13754	4.84012e-102	61.0909	71.9787	374.948	-10.8878
CLDN4	CLDN4	6.07489	3.85175e-61	61.0909	50.1915	371.121	10.8994
CTSW	CTSW	6.51227	8.36127e-64	56.9091	43.0638	370.607	13.8453
CACNG1	CACNG1	7.48607	1.33392e-78	48.2727	41.2766	361.373	6.99613
INE1	INE1	6.55135	3.53144e-135	54.7273	40.8723	358.537	13.8549
C19orf76	C19orf76	6.54225	2.5667e-126	52.9091	50.1489	346.144	2.76015
SPRED3	SPRED3	6.51129	3.39724e-91	52.9091	47.5957	344.506	5.31335
PSIMCT-1	PSIMCT-1	6.5336	8.61475e-176	52.7273	54.4043	344.499	-1.67698
B4GALNT3	B4GALNT3	6.84247	2.22271e-80	50.0455	67.1702	342.435	-17.1248
CDKL1	CDKL1	6.91395	1.8608e-81	49.4545	52.1277	341.926	-2.67311
THPO	THPO	7.31782	1.5544e-85	46.6818	31.9362	341.609	14.7456
CCR6	CCR6	8.39485	1.65645e-71	40.6818	36.234	341.518	4.44778
AGBL4	AGBL4	6.20402	8.65768e-182	54.8182	48.1277	340.093	6.69052
KLHDC7B	KLHDC7B	6.28434	1.21382e-88	54.0909	43.4681	339.925	10.6228
LOC400759	LOC400759	6.18387	1.52788e-78	54.7727	106.532	338.708	-51.7592
TSPAN1	TSPAN1	9.33913	1.80999e-209	35.8182	28.1702	334.511	7.64797
GZMB	GZMB	6.87724	4.0437e-60	48.0455	NA	330.42	#VALUE!
TAS1R1	TAS1R1	6.94999	5.01859e-164	47.5	31.8723	330.124	15.6277
CDC42EP5	CDC42EP5	8.26158	9.79068e-201	39.8182	56.5106	328.961	-16.6925
GOLGA6L5	GOLGA6L5	6.72303	5.18781e-131	48.8182	46.2979	328.206	2.52031
PEBP4	PEBP4	6.04968	3.76685e-105	53.1364	62.8723	321.458	-9.73598
ATP2A1	ATP2A1	7.62101	2.80313e-92	42.0909	30.9787	320.775	11.1122
ATP13A5	ATP13A5	6.80109	3.5532e-113	46.3636	94.0426	315.323	-47.6789
ULBP3	ULBP3	6.34926	4.78324e-135	49.3636	51.0638	313.423	-1.70019
ISM1	ISM1	6.06214	2.69311e-37	51.0909	44.8085	309.72	6.2824
TNFSF9	TNFSF9	6.35053	2.75741e-116	48.2727	43.8085	306.557	4.46422
H2BFXP	H2BFXP	6.15059	3.86801e-71	49.7727	49.9362	306.132	-0.163443
CD96	CD96	9.24794	1.37793e-112	33.0455	36.1702	305.602	-3.12476
TNNT1	TNNT1	7.10819	8.37544e-73	42.9545	30.4894	305.329	12.4652
PHOSPHO1	PHOSPHO1	6.7259	1.04819e-106	45.3182	119.894	304.805	-74.5754
NTN5	NTN5	9.38135	1.20612e-71	32.4545	NA	304.467	#VALUE!
RHEBL1	RHEBL1	6.11799	1.49901e-157	49.3636	47.7021	302.006	1.66151
CD3D	CD3D	9.70058	1.29656e-90	30.9545	42.2766	300.277	-11.3221
CDKL2	CDKL2	6.39277	1.84138e-93	46.6818	70.1489	298.426	-23.4671
IQUB	IQUB	7.20776	3.99624e-95	41.1818	41.1064	296.829	0.0754352
CD244	CD244	6.47165	2.50927e-29	45.2273	27.2553	292.695	17.972
CPAMD8	CPAMD8	6.35749	2.0685e-80	45.7273	54.8723	290.711	-9.14507
F2RL3	F2RL3	6.61572	1.46671e-105	43.6818	48.2553	288.987	-4.5735
GVIN1	GVIN1	6.12438	1.11439e-91	47.1818	52.0638	288.96	-4.88201
C2orf65	C2orf65	6.03682	1.44906e-73	47.7273	37.383	288.121	10.3443
PKP2	PKP2	6.60587	2.14049e-61	43.5455	67.4043	287.655	-23.8588
PPIAL4G	PPIAL4G	9.00091	6.38095e-238	31.9545	48.3191	287.62	-16.3646
TTLL6	TTLL6	8.90102	7.75132e-57	32.0909	NA	285.642	#VALUE!
HESX1	HESX1	6.36797	1.24711e-163	44.6818	43.4468	284.532	1.23501
CEACAM1	CEACAM1	6.17412	7.81637e-50	46.0455	NA	284.29	#VALUE!
LIMS3-LOC440895	LIMS3-LOC440895	6.07087	6.77242e-73	46.5455	48.0426	282.571	-1.4971
MYL3	MYL3	8.8216	3.80822e-86	31.8182	28.4043	280.687	3.41393
RDM1	RDM1	8.23466	1.2899e-127	34	NA	279.979	#VALUE!
LEAP2	LEAP2	9.59798	5.26853e-292	28.9545	NA	277.905	#VALUE!
EGFL6	EGFL6	7.32443	1.07945e-66	37.8182	41.1064	276.997	-3.2882
IL20RB	IL20RB	6.59834	9.4471e-52	41.9091	43.1702	276.53	-1.26112
DYNLRB2	DYNLRB2	7.00806	1.87683e-83	38.5455	35.234	270.129	3.31141
SLC1A7	SLC1A7	6.06296	4.44034e-66	44.4545	40.8298	269.526	3.62476
S100A12	S100A12	7.33825	1.81123e-60	36.6364	37.3404	268.847	-0.704062
PLIN1	PLIN1	6.26594	1.10147e-45	42.7273	50.7234	267.726	-7.99613
AOC2	AOC2	6.5584	8.54941e-164	40.5455	31.0213	265.913	9.52418
FNDC1	FNDC1	6.53039	5.50638e-80	40.6364	70.9574	265.371	-30.3211
NPAS4	NPAS4	8.22114	7.60729e-57	32.2727	NA	265.319	#VALUE!
ATP2C2	ATP2C2	7.94633	1.17586e-104	33.3182	NA	264.757	#VALUE!
STAT4	STAT4	8.23636	2.29171e-87	31.8636	52.0638	262.44	-20.2002
RNF152	RNF152	6.58587	1.38821e-90	39.8182	37.6383	262.237	2.17988
LOH3CR2A	LOH3CR2A	6.74191	7.31762e-123	38.5	27.4681	259.563	11.0319
TNFRSF18	TNFRSF18	7.49547	3.29568e-95	34.3182	41.234	257.231	-6.91586
SRL	SRL	7.55318	4.10353e-65	33.9545	30.3191	256.465	3.6354
NFE2	NFE2	7.143	2.04526e-103	35.8636	33.4043	256.174	2.45938
CCNO	CCNO	6.00383	2.2366e-102	42.5	38.8936	255.163	3.60638
TSPAN32	TSPAN32	6.72325	1.64956e-94	37.6818	27.6809	253.344	10.001
ST6GALNAC1	ST6GALNAC1	6.54937	6.25628e-99	38.6818	41.2128	253.342	-2.53095
UCKL1AS	UCKL1AS	6.93631	4.40276e-168	36.5	26.234	253.175	10.266
ASGR2	ASGR2	7.56637	4.84535e-97	33.4545	NA	253.129	#VALUE!
PKP1	PKP1	6.13768	6.93498e-40	41.1364	40.5532	252.482	0.583172
CCRL1	CCRL1	8.43887	1.34047e-108	29.7727	NA	251.248	#VALUE!
MCF2	MCF2	7.12105	6.04716e-66	34.9545	45.0213	248.913	-10.0667
KCNJ3	KCNJ3	7.068	1.708e-55	35	59.234	247.38	-24.234
C10orf47	C10orf47	6.19677	5.03398e-127	39.5909	37.0638	245.336	2.52708
AKR7A3	AKR7A3	7.24124	1.58894e-151	33.5455	27.2979	242.911	6.24758
FLJ10661	FLJ10661	6.99317	1.36351e-133	34.5	28.8085	241.264	5.69149
ANKAR	ANKAR	6.34822	4.47234e-140	37.7727	39.0638	239.79	-1.2911
MYO15A	MYO15A	6.18014	4.78127e-44	38.4545	NA	237.655	#VALUE!
BAIAP2L1	BAIAP2L1	7.47399	2.84851e-130	31.7273	51.9574	237.129	-20.2302
XPNPEP2	XPNPEP2	6.76841	2.45492e-150	34.6364	62.5745	234.433	-27.9381
CNTNAP5	CNTNAP5	6.36238	1.52607e-33	36.7273	38.5957	233.673	-1.86847
KLHL14	KLHL14	7.7046	5.76748e-77	30.0909	NA	231.839	#VALUE!
KGFLP1	KGFLP1	6.03646	2.38478e-65	38.2727	29.1489	231.032	9.12379
CASQ2	CASQ2	6.41964	8.8174e-65	35.5	27.3617	227.897	8.1383
BCL2L15	BCL2L15	7.17024	6.44342e-111	30.8636	NA	221.3	#VALUE!
RSPH10B2	RSPH10B2	7.26062	6.5351e-112	30.3636	33.1277	220.459	-2.76402
SLC6A16	SLC6A16	6.50942	1.69526e-56	33.8182	28.1702	220.137	5.64797
C20orf165	C20orf165	7.17547	2.2915e-103	30.4091	NA	218.199	#VALUE!
HTR2A	HTR2A	6.78671	1.65647e-82	31.9091	62.4681	216.558	-30.559
PSORS1C1	PSORS1C1	7.53196	8.73493e-84	28.3182	28.0851	213.291	0.233075
SLC3A1	SLC3A1	6.92691	5.33348e-106	30.6818	26.383	212.53	4.29884
NHLRC4	NHLRC4	6.76807	4.01811e-139	31.3182	NA	211.964	#VALUE!
CD27	CD27	7.02162	1.10493e-202	30.1364	34.5957	211.606	-4.45938
CARD14	CARD14	6.21407	1.50428e-154	33.9091	29.3617	210.713	4.54739
PRAME	PRAME	6.67534	5.96471e-53	31.3636	165.894	209.363	-134.53
C2orf50	C2orf50	6.19043	2.99531e-69	33.8182	41.9787	209.349	-8.16054
DCLK3	DCLK3	7.31269	1.53276e-115	28.5	NA	208.412	#VALUE!
HSD17B13	HSD17B13	7.33443	1.46435e-97	28.3636	30.5106	208.031	-2.147
KRT80	KRT80	6.22719	6.44076e-38	33.2273	NA	206.913	#VALUE!
ESYT3	ESYT3	7.41645	1.54338e-147	27.8182	NA	206.312	#VALUE!
SMN1	SMN1	6.00122	1.09454e-134	34.1364	38.6383	204.86	-4.50193
AGAP11	AGAP11	7.32404	2.11127e-118	27.8182	NA	203.741	#VALUE!
MLPH	MLPH	6.45199	1.16994e-71	30.9545	59.8511	199.719	-28.8965
HCG4P6	HCG4P6	6.60391	1.80688e-78	30.2273	NA	199.618	#VALUE!
CXCR6	CXCR6	6.13421	4.09206e-65	32.4091	39.9787	198.804	-7.56963
GAGE12D	GAGE12D	6.00634	9.75226e-13	32.8182	NA	197.117	#VALUE!
CCL14	CCL14	6.78647	7.81014e-33	29.0455	34.0213	197.116	-4.97582
CXXC4	CXXC4	6.41534	4.55306e-87	30.6818	41.0426	196.834	-10.3607
SCUBE3	SCUBE3	6.69936	2.85158e-132	29.0455	70.0851	194.586	-41.0397
NTSR1	NTSR1	6.8249	1.95026e-90	28	33.9574	191.097	-5.95745
ARPM1	ARPM1	6.76755	4.28546e-96	28.0455	NA	189.799	#VALUE!
BFSP1	BFSP1	6.80246	4.42154e-72	27.7727	34.0638	188.923	-6.2911
TEX15	TEX15	6.36306	3.31027e-69	29.6818	NA	188.867	#VALUE!
C20orf200	C20orf200	6.36164	4.91751e-57	29.4091	NA	187.09	#VALUE!
CACNG6	CACNG6	6.25432	5.00686e-70	29.5909	36.1277	185.071	-6.53675
SYCE1L	SYCE1L	6.32518	6.82131e-72	29.1364	NA	184.293	#VALUE!
GHRLOS	GHRLOS	6.32107	5.58745e-188	28.9091	NA	182.736	#VALUE!
PTCRA	PTCRA	6.11155	2.33016e-96	29.6364	NA	181.124	#VALUE!
NBLA00301	NBLA00301	6.22937	5.67027e-50	27.8636	NA	173.573	#VALUE!
B3GNT8	B3GNT8	6.01184	9.42604e-51	28.2727	27.6596	169.971	0.613153
