## Supplementary material for "Gibbs Process Determines Survival and Reveals Contact-Inhibition Genes in Glioblastoma Multiforme": Supplemental_Data_10_Cell_Movement.xls

### Sheet: Sheet0
ID	Genes in dataset	Prediction (based on measurement direction)	Expr Log Ratio	Findings	# of Publications on the Findings
PTK6	PTK6	Increased	8.596	Increases	1
CCR6	CCR6	Increased	8.395	Increases	18
PTPRT	PTPRT	Decreased	7.732	Decreases	1
CD72	CD72	Increased	7.69	Increases	1
TNFRSF18	TNFRSF18	Increased	7.495	Increases	1
S100A12	S100A12	Affected	7.338	Affects	2
EGFL6	EGFL6	Increased	7.324	Increases	1
CLDN7	CLDN7	Decreased	7.208	Decreases	3
EGF	EGF	Increased	6.966	Increases	203
GZMB	GZMB	Affected	6.877	Affects	4
HTR2A	HTR2A	Increased	6.787	Increases	1
CCL14	CCL14	Increased	6.786	Increases	6
F2RL3	F2RL3	Increased	6.616	Increases	1
CD244	CD244	Affected	6.472	Affects	1
TNFSF9	TNFSF9	Increased	6.351	Increases	1
CEACAM1	CEACAM1	Increased	6.174	Increases	5
TMIGD2	TMIGD2	Decreased	6.132	Decreases	1
CLDN4	CLDN4	Increased	6.075	Increases	3
TMBIM4	TMBIM4	Decreased	-6.039	Increases	2
LIMA1	LIMA1	Increased	-6.071	Decreases	2
SOD2	SOD2	Decreased	-6.071	Increases	6
GNA12	GNA12	Decreased	-6.073	Increases	4
TLN1	TLN1	Decreased	-6.117	Increases	5
FCGR3A	FCGR3A/FCGR3B	Increased	-6.127	Decreases	3
HES6	HES6	Decreased	-6.146	Increases	1
C1QBP	C1QBP	Decreased	-6.151	Increases	6
ST13	ST13	Affected	-6.183	Affects	1
C18orf1	LDLRAD4	Increased	-6.215	Decreases	1
CXCR4	CXCR4	Decreased	-6.217	Increases	56
CHI3L1	CHI3L1	Decreased	-6.278	Increases	2
TNFRSF12A	TNFRSF12A	Increased	-6.293	Decreases	1
FCER1G	FCER1G	Affected	-6.315	Affects	1
GPC1	GPC1	Affected	-6.339	Affects	1
ASAP1	ASAP1	Increased	-6.353	Decreases	3
TNFRSF21	TNFRSF21	Decreased	-6.371	Increases	1
CTSL1	CTSL	Affected	-6.383	Affects	1
PAK2	PAK2	Decreased	-6.41	Increases	4
TMSB10	TMSB10/TMSB4X	Decreased	-6.423	Increases	1
RTN4	RTN4	Increased	-6.473	Decreases	4
VDAC1	VDAC1	Decreased	-6.488	Increases	2
MTDH	MTDH	Decreased	-6.517	Increases	2
TP53INP2	TP53INP2	Decreased	-6.534	Increases	1
MACF1	MACF1	Affected	-6.601	Affects	1
FHL1	FHL1	Decreased	-6.602	Increases	1
MYO10	MYO10	Decreased	-6.606	Increases	1
GRB2	GRB2	Decreased	-6.634	Increases	4
CD24	CD24	Decreased	-6.636	Increases	4
CAPN2	CAPN2	Decreased	-6.647	Increases	7
COL1A1	COL1A1	Decreased	-6.676	Increases	5
CRYAB	CRYAB	Decreased	-6.683	Increases	2
STAT1	STAT1	Increased	-6.78	Decreases	3
AGAP2	AGAP2	Increased	-6.84	Decreases	4
LRP1	LRP1	Decreased	-6.843	Increases	7
CD9	CD9	Increased	-6.892	Decreases	15
MSN	MSN	Decreased	-6.946	Increases	3
EZR	EZR	Decreased	-7.011	Increases	13
KIDINS220	KIDINS220	Increased	-7.012	Decreases	2
F3	F3	Decreased	-7.047	Increases	4
ILF3	ILF3	Decreased	-7.048	Increases	2
MYH9	MYH9	Affected	-7.069	Affects	9
COL4A2	COL4A2	Increased	-7.108	Decreases	1
CLASP1	CLASP1	Decreased	-7.119	Increases	1
PLXND1	PLXND1	Decreased	-7.147	Increases	1
WNK1	WNK1	Decreased	-7.19	Increases	1
PREX1	PREX1	Decreased	-7.237	Increases	7
CLASP2	CLASP2	Decreased	-7.35	Increases	1
RHOC	RHOC	Decreased	-7.406	Increases	12
GNB2L1	RACK1	Decreased	-7.421	Increases	12
BTG2	BTG2	Increased	-7.549	Decreases	8
COL4A1	COL4A1	Increased	-7.611	Decreases	1
GNAI2	GNAI2	Decreased	-7.623	Increases	3
PTPRZ1	PTPRZ1	Decreased	-7.744	Increases	15
GJA1	GJA1	Increased	-7.834	Decreases	1
GNAS	GNAS	Decreased	-7.934	Increases	3
MMP14	MMP14	Decreased	-7.986	Increases	47
SPP1	SPP1	Decreased	-8.116	Increases	84
CD151	CD151	Decreased	-8.225	Increases	22
WBP2	WBP2	Decreased	-8.266	Increases	6
CD63	CD63	Decreased	-8.532	Increases	3
CST3	CST3	Affected	-8.79	Affects	1
YWHAZ	YWHAZ	Decreased	-8.897	Increases	2
APP	APP	Decreased	-9.046	Increases	13
HTRA1	HTRA1	Increased	-9.263	Decreases	1
GFAP	GFAP	Decreased	-9.388	Increases	2
HSP90AA1	HSP90AA1	Decreased	-9.902	Increases	6
CLU	CLU	Increased	-11.739	Decreases	6
