## Supplementary material for "Gibbs Process Determines Survival and Reveals Contact-Inhibition Genes in Glioblastoma Multiforme": Supplemental_Data_12_Actin_Pathway_Genes.xls

### Sheet: Sheet0
Symbol	Entrez Gene Name	Gene Symbol - human (HUGO / HGNC / Entrez Gene)/Gene Symbol - mouse (Entrez Gene)	Expr Log Ratio	Expected	Location	Type(s)	Biomarker Application(s)	Drug(s)	Entrez Gene ID for Human	Entrez Gene ID for Mouse	Entrez Gene ID for Rat
CFL1	cofilin 1	CFL1	-9.653	Down	Nucleus	other			1072	12631	29271
EGF	epidermal growth factor	EGF	6.966		Extracellular Space	growth factor	diagnosis,efficacy,response to therapy,unspecified application		1950	13645	25313
EZR	ezrin	EZR	-7.011	Up	Plasma Membrane	other	prognosis		7430	22350	54319
GNA12	G protein subunit alpha 12	GNA12	-6.073	Up	Plasma Membrane	enzyme	response to therapy		2768	14673	81663
GRB2	growth factor receptor bound protein 2	GRB2	-6.634	Up	Cytoplasm	kinase		liposome-incorporated Grb2 antisense oligodeoxynucleotide	2885	14784	81504
IRS2	insulin receptor substrate 2	IRS2	-7.343	Up	Cytoplasm	enzyme			8660	384783	29376
MSN	moesin	MSN	-6.946	Up	Plasma Membrane	other			4478	17698	81521
MYH9	myosin heavy chain 9	MYH9	-7.069	Up	Cytoplasm	enzyme	unspecified application		4627	17886	100911597
MYL3	myosin light chain 3	MYL3	8.822	Up	Cytoplasm	other			4634	17897	24585
MYL6	myosin light chain 6	MYL6	-9.943	Up	Cytoplasm	enzyme			4637	17904	685867
MYL12A	myosin light chain 12A	MYL12A	-6.647	Up	Cytoplasm	other	unspecified application		10627	67938	50685
MYLK2	myosin light chain kinase 2	MYLK2	7.705		Cytoplasm	kinase			85366	228785	117558
PAK2	p21 (RAC1) activated kinase 2	PAK2	-6.41	Up	Cytoplasm	kinase			5062	224105	100910732
TLN1	talin 1	TLN1	-6.117	Up	Plasma Membrane	other	unspecified application		7094	21894	313494
TMSB10/TMSB4X	thymosin beta 4 X-linked	TMSB10	-6.423	Up	Cytoplasm	other	diagnosis		9168|7114	100042318	81814|50665
TTN	titin	TTN	9.527		Cytoplasm	kinase			7273	22138	84015
