## Supplementary material for "Gibbs Process Determines Survival and Reveals Contact-Inhibition Genes in Glioblastoma Multiforme": Supplemental_Data_13_Actin_Pathway_Average.xlsx

### Sheet: Actin Pathway RNA Counts
Gene	CFL1	EGF	EZR	GNA12	GRB2	IRS2	MSN	MYH9	MYL12A	MYL3	MYL6	MYLK2	PAK2	TLN1	TMSB10	TTN
H-CIL-01	35874	21	3507	9303	5154	3357	14276	5368	6555	32	37231	281	2605	4569	36058	158.48
H-CIL-02	46380	116	4236	9180	7502	5269	22094	13540	5599	31	44417	176	5264	9205	45976	103.37
H-CIL-03	49440	106	6320	12656	7211	9446	32228	24581	4056	36	43971	204	6469	16946	31381	126.16
H-CIL-04	30784	234	18242	10425	6049	1979	28497	9859	2303	87	14875	134	5839	12822	20688	255.6
H-CIL-05	49531	110	6013	14144	6609	9387	25791	13932	3609	15	38569	383	8352	12222	34571	131.47
H-CIL-06	30716	136	6874	4738	6513	2109	33108	51120	7990	50	27350	82	3386	21750	37586	60.1
H-CIL-07	19077	139	3435	5366	3824	4417	16366	6032	2418	0	11180	43	2932	4766	12621	17.56
H-CIL-08	48391	34	2802	14377	5125	5832	14488	7822	2655	7	32939	190	4100	8576	34317	30.89
H-CIL-09	39063	187	7583	6364	7095	6009	13410	7323	4654	32	53155	460	3853	12784	40095	118.85
H-CIL-10	29471	10	8215	6160	4495	3328	11988	7224	1654	3	9460	127	3789	5891	16105	101.02
H-CIL-11	41196	250	3010	21675	6068	3312	23975	12450	4116	33	27834	214	5373	12236	25147	102.33
H-CIL-12	29148	127	9247	6784	6433	5354	27790	22691	8112	8	35756	42	4034	16038	39314	51.28
H-CIL-13	39670	81	4679	10307	6757	9909	22101	9654	2636	15	29996	110	6046	12202	27005	95.33
H-CIL-14	36350	159	15528	9830	7172	8277	24556	12657	3722	4	22421	77	4577	15793	15862	33.75
H-CIL-15	40622	85	8875	7538	6022	2409	14769	8878	4304	16	48643	270	3123	8852	22971	68.89
H-CIL-16	58849	30	6392	8029	8503	2458	12384	8200	4787	64	40382	134	4150	6865	61352	78.93
H-CIL-17	32902	81	6852	7790	5997	3601	21015	12432	4861	31	35289	81	4930	13170	29021	68.52
H-CIL-18	28208	106	4727	4097	3622	3108	10703	1949	4429	67	63487	83	3008	2671	42315	87.96
H-CIL-19	32731	91	6425	9520	5226	4163	16890	11585	3041	21	21821	106	3137	10106	18504	57.79
H-CIL-20	42227	190	6140	12906	7936	12937	27682	25767	3480	22	24691	227	6597	21542	26452	182.69
H-CIL-21	4088	2	474	501	413	382	1881	1035	778	2	1678	5	654	1671	3250	65.83
H-CIL-22	31212	25	7686	6577	8140	4093	8907	9905	1905	5	11063	156	7314	16257	12053	478.32
H-CIL-23	30390	112	3774	3763	7253	2239	9828	1796	10461	74	73446	111	3616	2281	85997	88.23
H-CIL-24	31946	32	2608	3478	3854	1998	13296	3438	3826	22	23878	73	4414	4610	30950	72.71
H-CIL-25	36995	82	11487	10479	10431	2751	52939	23919	5779	10	25288	75	5975	30494	26980	254.61
H-CIL-26	49376	24	4573	3152	4966	1582	2731	1345	2550	39	94712	272	2608	2836	57051	71.5
H-CIL-27	23371	29	3628	4875	2819	1728	9778	6327	1682	15	11926	87	2011	5933	12908	13.35
H-CIL-28	51704	463	13317	10023	6727	1896	29613	8303	5097	9	36861	173	6042	7729	42484	91.8
H-CIL-29	27176	40	6903	4797	5982	3165	3778	9848	747	20	10329	113	6430	9233	9532	161.12
H-CIL-30	29834	352	4261	5218	5122	1652	22952	3682	4401	110	59667	48	2808	4045	35468	27.63
H-CIL-31	56549	77	5470	9204	7157	1524	19636	8662	8227	32	41942	257	5236	7133	37963	113.53
H-CIL-32	41028	369	12734	8021	6887	2649	4645	9309	1824	36	26812	176	4577	8845	6231	582.59
H-CIL-33	37307	343	9172	9878	14805	7409	36325	45888	6325	38	23897	74	7883	40877	26805	254.78
H-CIL-34	48867	348	7974	19269	8077	11422	34017	22337	5741	34	43162	205	7300	19584	39703	142.73
H-CIL-35	55192	44	4452	5451	4164	1715	17373	4976	3179	7	39682	175	4066	7242	39650	28.3
H-CIL-36	48364	32	6129	5650	6939	1864	9784	4160	6004	17	38268	355	3997	4841	54264	46.16
H-CIL-37	15346	8	2300	2880	1460	449	4471	1989	800	16	8144	64	2748	1957	6584	32.2
H-CIL-38	67670	41	18000	8048	6516	1520	4323	7569	1577	18	42866	453	2929	9730	31501	32.55
H-CIL-39	44014	298	5549	10390	6417	8123	37972	20185	2661	20	33265	191	5645	12780	22284	140.96
H-CIL-40	32877	189	5179	9885	7590	4157	16833	14041	2536	54	14374	110	4923	14490	15850	79.03
H-CIL-41	16199	35	5751	6185	4769	9094	13596	3222	1412	0	10124	12	5894	9402	12734	5.17
H-CIL-42	51759	479	20670	13644	5324	4618	35820	15950	4417	32	17883	245	3942	17593	17905	181.93
H-CIL-43	49392	113	7627	14686	6798	9909	3221	14022	777	3	21945	68	5136	13377	18471	183.17
H-CIL-44	42576	220	5812	20779	7254	16581	27394	26747	4842	31	21905	280	7447	9876	20044	186.13
H-CIL-45	29675	27	5737	7336	7954	2964	46255	50014	10301	42	29761	24	4908	19279	56895	66.93
H-CIL-46	31172	157	3699	10298	9595	4936	25610	12636	6826	39	43500	111	5928	11447	71971	68.28
H-CIL-47	38155	288	4167	7138	4522	2687	16411	8713	3949	36	42376	313	3221	5657	34126	49.12
LH-CIL-01	50878	65	7066	8337	6210	3700	14674	7092	4338	63	37376	85	2614	9252	31624	102.21
LH-CIL-02	37824	218	4484	16562	6864	5340	23316	6772	4971	29	46905	76	5617	8604	66213	47.55
LH-CIL-03	23335	237	3914	6659	5889	3985	16469	12137	3471	15	16375	61	3359	9390	18245	230.76
LH-CIL-04	53067	98	6378	8534	11538	4595	28038	19622	5729	73	41223	178	4420	17006	35688	147.93
LH-CIL-05	40735	280	9090	14682	10178	3487	39517	24320	3270	27	23859	61	6004	21819	22262	94.99
LH-CIL-06	64269	399	14212	10825	6734	7833	40632	18977	6112	12	55273	74	5025	14058	31558	177.18
LH-CIL-07	52160	137	3761	6973	15044	3941	26875	19256	9999	36	40567	219	5660	19623	44088	189.75
LH-CIL-08	55442	150	14228	5821	5667	11903	25817	9814	3765	1	37496	139	4234	8556	31135	119.3
LH-CIL-09	43026	390	5322	10996	8304	10065	29767	10214	2552	7	37595	22	6722	10036	48583	40.33
LH-CIL-10	28231	95	7214	10897	6767	2864	28570	12396	2413	20	24115	121	3404	13443	29513	92.7
LH-CIL-11	44355	209	6012	10345	8169	1850	24190	16662	7327	25	41832	540	3948	10958	54180	137.04
LH-CIL-12	75598	102	5298	17770	7456	6081	19924	11056	5506	129	59885	359	5597	8073	48097	42.65
LH-CIL-13	45644	210	16212	10089	7471	5020	46795	15911	3067	71	30998	368	5530	19037	15686	59.85
LH-CIL-14	33724	254	4155	9034	4718	3528	13301	5315	2327	3	22029	40	2962	4865	32742	18.55
LH-CIL-15	6184	1	3440	1164	1544	636	952	1008	355	0	5503	40	928	1807	2447	13
LH-CIL-16	49846	125	6115	11673	8375	4084	27338	20049	3932	19	26986	213	5307	17346	22685	336.27
LH-CIL-17	29512	358	4993	8511	6389	6799	26250	10059	5384	14	23296	200	4784	11388	19583	148.26
LH-CIL-18	47868	252	4002	8988	5855	4331	19069	12858	7238	68	42114	92	3400	7949	44030	140.33
LH-CIL-19	25547	145	6249	8969	8248	2808	15432	6703	3658	23	20327	74	3493	7764	26462	94.2
LH-CIL-20	55190	6	13800	11705	7729	5171	19053	8153	2550	11	24607	95	5949	7320	37558	167.29
LH-CIL-21	47232	46	6287	9998	6311	4068	14958	12513	3663	27	13739	328	5540	9667	35015	165.88
LH-CIL-22	42440	40	11226	17983	6817	2711	29127	12439	4626	27	35249	485	4635	11226	14991	142.8
Average - HCIL	37933.3	138.766	6983.72	8782.85	6281.87	4675.91	19648.9	13044.3	4119.26	28.4043	32174.9	162.766	4664.17	11238.4	30787.1	115.95
Average - LHCIL	43277.6	173.5	7429.91	10296.1	7376.23	4763.64	24093.8	12423.9	4375.14	31.8182	32152.2	175.909	4506	11326.7	32381.1	123.128

### Sheet: Avg_divided_by_RMS
Gene	H-CIL	LH-CIL
CFL1	0.659148	0.752013
EGF	0.624602	0.780944
EZR	0.68489	0.728647
GNA12	0.648983	0.760803
GRB2	0.648372	0.761324
IRS2	0.700505	0.713647
MSN	0.632	0.774968
MYH9	0.724117	0.689678
MYL12A	0.685495	0.728077
MYL3	0.665953	0.745994
MYL6	0.707356	0.706857
MYLK2	0.679154	0.733995
PAK2	0.719196	0.694807
TLN1	0.704335	0.709868
TMSB10	0.689044	0.724719
TTN	0.685566	0.72801

### Sheet: Log Transformed
Gene	H-CIL	LH-CIL
EGF	-0.678992	-0.35671
MSN	-0.662003	-0.367791
GRB2	-0.625106	-0.393418
GNA12	-0.623747	-0.394405
CFL1	-0.601326	-0.41117
MYL3	-0.586508	-0.422764
MYLK2	-0.558188	-0.446157
EZR	-0.546056	-0.456708
MYL12A	-0.544781	-0.457837
TTN	-0.544632	-0.457969
TMSB10	-0.537332	-0.464505
IRS2	-0.513532	-0.486717
TLN1	-0.505666	-0.494378
MYL6	-0.499491	-0.500509
PAK2	-0.475543	-0.525316
MYH9	-0.465706	-0.536006
