## Supplementary material for "Gibbs Process Determines Survival and Reveals Contact-Inhibition Genes in Glioblastoma Multiforme": Supplemental_Data_14_RhoA_Pathway_Genes.xls

### Sheet: Sheet0
Symbol	Entrez Gene Name	Gene Symbol - human (HUGO / HGNC / Entrez Gene)/Gene Symbol - mouse (Entrez Gene)	Expr Log Ratio	Expected	Location	Type(s)	Biomarker Application(s)	Drug(s)	Entrez Gene ID for Human	Entrez Gene ID for Mouse	Entrez Gene ID for Rat
CDC42EP5	CDC42 effector protein 5	CDC42EP5	8.262	Up	Cytoplasm	other			148170	58804	361505
CFL1	cofilin 1	CFL1	-9.653	Up	Nucleus	other			1072	12631	29271
EZR	ezrin	EZR	-7.011	Up	Plasma Membrane	other	prognosis		7430	22350	54319
GNA12	G protein subunit alpha 12	GNA12	-6.073	Up	Plasma Membrane	enzyme	response to therapy		2768	14673	81663
KTN1	kinectin 1	KTN1	-6.489	Up	Plasma Membrane	transmembrane receptor			3895
MSN	moesin	MSN	-6.946	Up	Plasma Membrane	other			4478	17698	81521
MYL3	myosin light chain 3	MYL3	8.822	Up	Cytoplasm	other			4634	17897	24585
MYL6	myosin light chain 6	MYL6	-9.943	Up	Cytoplasm	enzyme			4637	17904	685867
MYL12A	myosin light chain 12A	MYL12A	-6.647	Up	Cytoplasm	other	unspecified application		10627	67938	50685
MYLK2	myosin light chain kinase 2	MYLK2	7.705	Down	Cytoplasm	kinase			85366	228785	117558
TTN	titin	TTN	9.527	Down	Cytoplasm	kinase			7273	22138	84015
