## Supplementary material for "Gibbs Process Determines Survival and Reveals Contact-Inhibition Genes in Glioblastoma Multiforme": Supplemental_Data_15_RhoA_Pathway_Average.xlsx

### Sheet: RhoA Pathway RNA counts
Gene	CDC42EP5	CFL1	EZR	GFAP	GNA12	GNAI2	GNAS	GNB1L	GRB2	IRS2	KTN1	MSN	MYL12A	MYL3	MYL6	MYLK2	PAK2	RHOC	TTN
H-CIL-01	50	35874	3507	764504	9303	14401	48376	180.99	5154	3357	1566	14276	6555	32	37231	281	2605	14722	158.48
H-CIL-02	100	46380	4236	388953	9180	23955	127762	256.36	7502	5269	4261	22094	5599	31	44417	176	5264	17557	103.37
H-CIL-03	63	49440	6320	539190	12656	30504	97791	338.24	7211	9446	5598	32228	4056	36	43971	204	6469	20449	126.16
H-CIL-04	17	30784	18242	1686219	10425	25810	32487	109.9	6049	1979	5527	28497	2303	87	14875	134	5839	9135	255.6
H-CIL-05	40	49531	6013	341412	14144	29081	126318	462.58	6609	9387	5749	25791	3609	15	38569	383	8352	21191	131.47
H-CIL-06	74	30716	6874	242426	4738	20417	43355	209.04	6513	2109	5726	33108	7990	50	27350	82	3386	12903	60.1
H-CIL-07	13	19077	3435	163925	5366	6961	24241	41.02	3824	4417	1811	16366	2418	0	11180	43	2932	5612	17.56
H-CIL-08	29	48391	2802	484629	14377	20891	89713	340.62	5125	5832	5578	14488	2655	7	32939	190	4100	15981	30.89
H-CIL-09	110	39063	7583	212821	6364	18862	61534	811.59	7095	6009	3911	13410	4654	32	53155	460	3853	28943	118.85
H-CIL-10	18	29471	8215	228162	6160	9408	77704	273.66	4495	3328	4117	11988	1654	3	9460	127	3789	5171	101.02
H-CIL-11	75	41196	3010	310904	21675	25555	63845	343.9	6068	3312	6026	23975	4116	33	27834	214	5373	20629	102.33
H-CIL-12	177	29148	9247	214060	6784	22928	42168	283.61	6433	5354	4720	27790	8112	8	35756	42	4034	17779	51.28
H-CIL-13	104	39670	4679	449306	10307	19501	136383	191.08	6757	9909	4355	22101	2636	15	29996	110	6046	14407	95.33
H-CIL-14	15	36350	15528	692188	9830	19762	42181	126.59	7172	8277	5809	24556	3722	4	22421	77	4577	17703	33.75
H-CIL-15	69	40622	8875	594938	7538	19960	157271	318.67	6022	2409	4824	14769	4304	16	48643	270	3123	25601	68.89
H-CIL-16	39	58849	6392	347025	8029	19825	86254	273.78	8503	2458	3842	12384	4787	64	40382	134	4150	12170	78.93
H-CIL-17	64	32902	6852	779634	7790	24151	33855	115.55	5997	3601	4971	21015	4861	31	35289	81	4930	12940	68.52
H-CIL-18	48	28208	4727	244230	4097	6983	54438	243.97	3622	3108	2211	10703	4429	67	63487	83	3008	19765	87.96
H-CIL-19	32	32731	6425	461799	9520	18539	30001	154.4	5226	4163	4163	16890	3041	21	21821	106	3137	10532	57.79
H-CIL-20	55	42227	6140	511559	12906	26201	86945	283.85	7936	12937	7685	27682	3480	22	24691	227	6597	13039	182.69
H-CIL-21	67	4088	474	2030	501	1934	28549	66	413	382	686	1881	778	2	1678	5	654	1540	65.83
H-CIL-22	2	31212	7686	499651	6577	19100	54455	313.04	8140	4093	5072	8907	1905	5	11063	156	7314	7623	478.32
H-CIL-23	49	30390	3774	194158	3763	11224	25673	126.39	7253	2239	1295	9828	10461	74	73446	111	3616	39094	88.23
H-CIL-24	37	31946	2608	420962	3478	13271	60675	285.24	3854	1998	2290	13296	3826	22	23878	73	4414	14714	72.71
H-CIL-25	27	36995	11487	1110739	10479	32020	65013	204.9	10431	2751	8323	52939	5779	10	25288	75	5975	19362	254.61
H-CIL-26	44	49376	4573	370525	3152	14943	48919	290.56	4966	1582	491	2731	2550	39	94712	272	2608	26828	71.5
H-CIL-27	7	23371	3628	294220	4875	13473	26349	103.91	2819	1728	2144	9778	1682	15	11926	87	2011	7950	13.35
H-CIL-28	40	51704	13317	1089507	10023	25229	63690	206.61	6727	1896	3514	29613	5097	9	36861	173	6042	13710	91.8
H-CIL-29	9	27176	6903	176422	4797	13593	59229	274.08	5982	3165	7308	3778	747	20	10329	113	6430	4243	161.12
H-CIL-30	19	29834	4261	444405	5218	11938	22620	110.78	5122	1652	2630	22952	4401	110	59667	48	2808	15092	27.63
H-CIL-31	98	56549	5470	569835	9204	24029	61445	234.42	7157	1524	7048	19636	8227	32	41942	257	5236	21589	113.53
H-CIL-32	17	41028	12734	505407	8021	22887	68672	130.8	6887	2649	8915	4645	1824	36	26812	176	4577	10589	582.59
H-CIL-33	54	37307	9172	420371	9878	34987	36539	177.63	14805	7409	8696	36325	6325	38	23897	74	7883	9367	254.78
H-CIL-34	59	48867	7974	481236	19269	25928	83800	356.69	8077	11422	10355	34017	5741	34	43162	205	7300	31315	142.73
H-CIL-35	64	55192	4452	244098	5451	14406	70556	333.05	4164	1715	2757	17373	3179	7	39682	175	4066	34868	28.3
H-CIL-36	32	48364	6129	254651	5650	14925	62316	257.32	6939	1864	4003	9784	6004	17	38268	355	3997	9137	46.16
H-CIL-37	12	15346	2300	184563	2880	9157	18728	71.17	1460	449	846	4471	800	16	8144	64	2748	2821	32.2
H-CIL-38	41	67670	18000	753489	8048	27442	78196	652.64	6516	1520	4384	4323	1577	18	42866	453	2929	17056	32.55
H-CIL-39	84	44014	5549	1079328	10390	25206	92495	255.76	6417	8123	5682	37972	2661	20	33265	191	5645	19442	140.96
H-CIL-40	19	32877	5179	553681	9885	17949	44065	132.3	7590	4157	8145	16833	2536	54	14374	110	4923	8120	79.03
H-CIL-41	11	16199	5751	149533	6185	8964	70526	115.74	4769	9094	2714	13596	1412	0	10124	12	5894	8770	5.17
H-CIL-42	49	51759	20670	650335	13644	28839	52665	206.5	5324	4618	5876	35820	4417	32	17883	245	3942	13550	181.93
H-CIL-43	13	49392	7627	689755	14686	18451	60748	298.82	6798	9909	4883	3221	777	3	21945	68	5136	14751	183.17
H-CIL-44	83	42576	5812	681014	20779	27507	84459	296.02	7254	16581	7432	27394	4842	31	21905	280	7447	12462	186.13
H-CIL-45	292	29675	5737	5546	7336	26666	45227	370.76	7954	2964	7420	46255	10301	42	29761	24	4908	14802	66.93
H-CIL-46	45	31172	3699	284672	10298	23481	39355	303.44	9595	4936	6424	25610	6826	39	43500	111	5928	20783	68.28
H-CIL-47	190	38155	4167	447697	7138	20253	91111	445.3	4522	2687	3360	16411	3949	36	42376	313	3221	24791	49.12
LH-CIL-01	37	50878	7066	1804343	8337	21631	71372	350.6	6210	3700	3513	14674	4338	63	37376	85	2614	18994	102.21
LH-CIL-02	44	37824	4484	632817	16562	20405	42875	200.6	6864	5340	7528	23316	4971	29	46905	76	5617	20007	47.55
LH-CIL-03	46	23335	3914	517463	6659	13971	33557	150.52	5889	3985	2642	16469	3471	15	16375	61	3359	8002	230.76
LH-CIL-04	63	53067	6378	546893	8534	25643	58588	296.43	11538	4595	4885	28038	5729	73	41223	178	4420	14945	147.93
LH-CIL-05	37	40735	9090	1438763	14682	27735	56631	244.67	10178	3487	7124	39517	3270	27	23859	61	6004	12270	94.99
LH-CIL-06	14	64269	14212	1558332	10825	14773	64980	166.25	6734	7833	2513	40632	6112	12	55273	74	5025	29520	177.18
LH-CIL-07	66	52160	3761	604604	6973	34309	43179	215.67	15044	3941	6937	26875	9999	36	40567	219	5660	15511	189.75
LH-CIL-08	19	55442	14228	773727	5821	22170	125716	419.87	5667	11903	5381	25817	3765	1	37496	139	4234	20379	119.3
LH-CIL-09	35	43026	5322	489995	10996	22523	50993	212	8304	10065	6923	29767	2552	7	37595	22	6722	13696	40.33
LH-CIL-10	48	28231	7214	1039734	10897	23479	44073	125.23	6767	2864	7332	28570	2413	20	24115	121	3404	11160	92.7
LH-CIL-11	44	44355	6012	321913	10345	30656	62506	325.56	8169	1850	7305	24190	7327	25	41832	540	3948	16708	137.04
LH-CIL-12	73	75598	5298	304906	17770	18150	131038	435.92	7456	6081	3590	19924	5506	129	59885	359	5597	26125	42.65
LH-CIL-13	20	45644	16212	1321681	10089	30230	91759	239.75	7471	5020	7477	46795	3067	71	30998	368	5530	17994	59.85
LH-CIL-14	18	33724	4155	378009	9034	16453	55491	254.75	4718	3528	2988	13301	2327	3	22029	40	2962	10937	18.55
LH-CIL-15	1	6184	3440	90399	1164	3511	10905	17.59	1544	636	2065	952	355	0	5503	40	928	3016	13
LH-CIL-16	26	49846	6115	532946	11673	24085	45332	413.88	8375	4084	3606	27338	3932	19	26986	213	5307	11438	336.27
LH-CIL-17	47	29512	4993	451063	8511	16780	72448	318.59	6389	6799	5027	26250	5384	14	23296	200	4784	14846	148.26
LH-CIL-18	132	47868	4002	780810	8988	27886	46886	232.7	5855	4331	2330	19069	7238	68	42114	92	3400	21847	140.33
LH-CIL-19	25	25547	6249	1176713	8969	24346	32322	106.29	8248	2808	3024	15432	3658	23	20327	74	3493	13392	94.2
LH-CIL-20	27	55190	13800	379515	11705	15242	96837	420.15	7729	5171	6420	19053	2550	11	24607	95	5949	8691	167.29
LH-CIL-21	19	47232	6287	364498	9998	21515	141237	497.13	6311	4068	6199	14958	3663	27	13739	328	5540	10534	165.88
LH-CIL-22	35	42440	11226	1461445	17983	24188	188548	311.85	6817	2711	4423	29127	4626	27	35249	485	4635	12920	142.8
Average - HCIL	56.5106	37933.3	6983.72	472675	8782.85	19819.1	63376.5	254.878	6281.87	4675.91	4790.28	19648.9	4119.26	28.4043	32174.9	162.766	4664.17	15757.4	115.95
Average - LHCIL	39.8182	43277.6	7429.91	771390	10296.1	21803.7	71239.7	270.727	7376.23	4763.64	4965.09	24093.8	4375.14	31.8182	32152.2	175.909	4506	15133.3	123.128

### Sheet: Avg_divided_by_RMS
Gene	H-CIL	LH-CIL
CDC42EP5	0.817456	0.575991
CFL1	0.659148	0.752013
EZR	0.68489	0.728647
GFAP	0.522472	0.852657
GNA12	0.648983	0.760803
GNAI2	0.672627	0.739981
GNAS	0.664671	0.747137
GNB1L	0.685473	0.728098
GRB2	0.648372	0.761324
IRS2	0.700505	0.713647
KTN1	0.694324	0.719662
MSN	0.632	0.774968
MYL12A	0.685495	0.728077
MYL3	0.665953	0.745994
MYL6	0.707356	0.706857
MYLK2	0.679154	0.733995
PAK2	0.719196	0.694807
RHOC	0.721246	0.692679
TTN	0.685566	0.72801

### Sheet: Log Transformed
Gene	H-CIL	LH-CIL
GFAP	-0.936575	-0.229963
MSN	-0.662003	-0.367791
GRB2	-0.625106	-0.393418
GNA12	-0.623747	-0.394405
CFL1	-0.601326	-0.41117
GNAS	-0.589289	-0.420556
MYL3	-0.586508	-0.422764
GNAI2	-0.572121	-0.434439
MYLK2	-0.558188	-0.446157
EZR	-0.546056	-0.456708
GNB1L	-0.544828	-0.457795
MYL12A	-0.544781	-0.457837
TTN	-0.544632	-0.457969
KTN1	-0.526319	-0.474608
IRS2	-0.513532	-0.486717
MYL6	-0.499491	-0.500509
PAK2	-0.475543	-0.525316
RHOC	-0.471436	-0.529742
CDC42EP5	-0.290787	-0.795882
